# Metalloprotease-driven remodeling of PTK7 and the cell surfaceome promotes metastatic fitness of circulating colorectal tumor cells

**DOI:** 10.64898/2026.07.24.740526

**Authors:** Olivier Cabaud, Anaïs Aulas, Alexia M. Lopresti, Claire Acquaviva, Pascal Finetti, Charlotte Dessaux, Laetitia Ganier, Quentin DaCosta, Claire Germier, Lenaïg Mescam, Abdessamad Elkaoutari, Stéphane Audebert, Luc Camoin, Bernadette de Rauglaudre, Laurys Boudin, Emilie Denicolai, Gwenaël Lumet, Agathe Cohendet, Maëlle Picard, David Birnbaum, Caroline Gouarne, Brice Chanez, Cécile de Chaisemartin, Bernard Lelong, Sylvie Marchetto, Anthony Gonçalves, Daniel Birnbaum, François Bertucci, Jean-Paul Borg, Emilie Mamessier

## Abstract

Circulating tumor cells (CTCs) are the potential seeds of distant metastases; however, little is known about how they survive in the bloodstream. Using a large cohort of colorectal cancer (CRC) patients, we found that the pseudokinase receptor PTK7 is highly expressed in primary tumors and metastatic lesions. Consistent with previous reports, high PTK7 expression is associated with reduced disease-free survival and increased metastatic dissemination. Surprisingly, PTK7 is absent from most CTCs and undergoes a cell-autonomous ON^tumor^/OFF^CTC^/ON^metastasis^ switch that can be recapitulated in a xenografted mouse model, in *in vitro* systems, and a fluidic platform. PTK7-negative cancer cells exhibit increased expression of YAP1-driven genes, senescence-like features, and enhanced resistance to hemodynamic stress following loss of cell-cell and cell-matrix adhesion. This adaptive phenotype depends on metalloproteases, notably ADAM17, whose cleavage activity remodels the CTCs surfaceome. Functionally, the PTK7 OFF^CTC^ state confers enhanced metastatic potential *in vivo*, and can be pharmacologically suppressed using metalloprotease inhibitors. Collectively, our findings identify a reversible, cell-autonomous, protease-driven surfaceome remodeling program that enables metastatic adaptation during hematogenous dissemination.

**Highlights / statement of significance:** By investigating potential markers for circulating colorectal tumor cells with strong metastatic potential, we describe a reversible and cell-autonomous remodeling of the circulating tumor cell surfaceome in patients that confers resistance to anoikis and stress induced by entry into the bloodstream.

**One Sentence Summary:** The dynamic regulation of PTK7 serves as a surrogate marker for tumor cell plasticity, aggressiveness, survival in the bloodstream, and efficiency in forming metastases.

**Trial registration:** CTC colon Cohort: registered on https://ClinicalTrials.gov identifier NCT03256084; date of registration 2017-07-17

B-Org cohort: registered on https://ClinicalTrials.gov NCT05384184; date of registration 2019-06-06

**Ethics statement for animal experiments:** Studies on animals were conducted in accordance with the current ethical standards of the European Community (Directive 2010/63/EU), the Ethics Committee for Animal Experimentation (CEEA#14) and the French Ministry of Higher Education and Research, which approved and authorized the entire procedure described in this paper (project number APAFIS #35294).
