## Supplemental Table 1 for "Metalloprotease-driven remodeling of PTK7 and the cell surfaceome promotes metastatic fitness of circulating colorectal tumor cells"

### Sheet: Table S1
Supplementary Table 1 : Description of the 11 colon data sets included
Reference	Source of data	Technological platform	N° of probe sets/genes	N° of samples	Primary (N)	Normal (N)	Metastasis (N)
Jorissen et al., Clin Cancer Res 2009	GEO database, GSE14333	Affymetrix, array U133 Plus 2.0	54K	251	251
Sheffer et al., Proc Natl Acad Sci 2009	GEO database, GSE41258	Affymetrix, array U133 A	22K	290	168	54	68
Staub et al., J Mol Med (Berl) 2009	GEO database, GSE12945	Affymetrix, array U133 Plus 2.0	54K	29	29
Smith et al., Gastroenterology 2010	GEO database, GSE17538	Affymetrix, array U133 Plus 2.0	54K	232	232
de Sousa et al., Cell Stem Cell 2011	GEO database, GSE33113	Affymetrix, array U133 Plus 2.0	54K	90	90
Kenned et al., J Clin Oncol 2011	Array-Express database, E-MTAB-863	Affymetrix custom array, ADXCRCG2a520319	62K	215	215
Sveen et al., Genome Med 2011	GEO database, GSE24551	Affymetrix, Human Exon 1.0 ST array	22K	160	160
Laibe et al., OMICS 2012	GEO database, GSE37892	Affymetrix, array U133 Plus 2.0	54K	130	130
Marisa et al., PLoS Med 2013	GEO database, GSE39582	Affymetrix, array U133 Plus 2.0	54K	455	455
TCGA, COAD	TCGA portal, https://tcga-data.nci.nih.gov	Illumina, RNA sequencing V2	25K	500	459	41
IPC	---- submission to ArrayExpress ongoing ----	Affymetrix, array U133 Plus 2.0	54K	50	50
Total				2402	2239	95	68
