## Supplemental Table 2 for "Metalloprotease-driven remodeling of PTK7 and the cell surfaceome promotes metastatic fitness of circulating colorectal tumor cells"

### Sheet: Table S2 
Table S2: Clinicopathological characteristics and correlations with the PTK7 High/Low-based classification.
Characteristics					PTK7
		N	Global	N	High	Low	p-value	Statistic
Age_Diag50	<=50	228	228 (12%)	228	179 (12%)	49 (11%)	0.865	0.95
	>50	1702	1702 (88%)	1702	1322 (88%)	380 (89%)		[0.67-1.34]
Gender	female	954	954 (47%)	954	721 (46%)	233 (51%)	0.0482	1.2
	male	1069	1069 (53%)	1069	848 (54%)	221 (49%)		[1-1.54]
Location	left	549	549 (32%)	549	430 (33%)	119 (32%)	0.0733
	right	777	777 (46%)	777	587 (44%)	190 (51%)
	sigmoid	291	291 (17%)	291	241 (18%)	50 (13%)
	transversum	77	77 (5%)	77	62 (5%)	15 (4%)
pStage	I	167	167 (10%)	167	130 (10%)	37 (10%)	0.185
	II	667	667 (41%)	667	504 (40%)	163 (45%)
	III	548	548 (34%)	548	430 (34%)	118 (33%)
	IV	237	237 (15%)	237	195 (15%)	42 (12%)
Grade	1	26	26 (6%)	26	18 (5%)	8 (8%)	0.545
	2	353	353 (77%)	353	276 (78%)	77 (76%)
	3	77	77 (17%)	77	61 (17%)	16 (16%)
MMR_status	MSI	128	128 (19%)	128	90 (17%)	38 (23%)	0.109	1.4
	MSS	563	563 (81%)	563	435 (83%)	128 (77%)		[0.91-2.24]
CMS	CMS1	389	389 (20%)	389	274 (18%)	115 (27%)	1.52e-42
	CMS2	640	640 (32%)	640	541 (35%)	99 (23%)
	CMS3	343	343 (17%)	343	189 (12%)	154 (36%)
	CMS4	604	604 (31%)	604	550 (35%)	54 (13%)
Follow-up median, months (min-max)		1068	39 (1-212)	1068	36 (1-212)	44 (1-203)	0.996
Events, number (%)		1068	316 (30%)	1068	263 (32%)	53 (22%)	0.00608
5-Year OS [95%CI]		1068	68% [64-71]	1068	66% [62-69]	75% [68-81]	0.00152
