## Supplemental Table 3 for "Metalloprotease-driven remodeling of PTK7 and the cell surfaceome promotes metastatic fitness of circulating colorectal tumor cells"

### Sheet: Table S3 
Table S3. Univariate and multivariate prognostic analyzes for OS.
Overall Survival Cox regression		Univariate			Multivariate
		N	HR [95%CI]	p-value	N	HR [95%CI]	p-value
Age_Diag50	>50 vs. ≤50	1140	0.83 [0.59-1.15]	0.256
Gender	male vs. Female	1142	1.11 [0.9-1.38]	0.33
Location	right vs. left	855	1.30 [0.85-1.99]	0.41
	sigmoid vs. Left		1.06 [0.68-1.66]
	transversum vs. Left		1.32 [0.74-2.34]
Pathological Stage	2 vs. 1	919	1.71 [0.92- 3.15]	1.35e-51	215	3.43 [0.44-26.7]	0.24
	3 vs. 1		3.21 [1.78- 5.77]		215	4.42 [0.58-33.58]	0.151
	4 vs. 1		15.11 [8.51-26.85]		215	41.5 [5.56-309.74]	0.00028
Grade	2 vs. 1	489	1.48 [0.60-3.62]	0.00142	215	0.82 [0.25-2.66]	0.736
	3 vs. 1		2.82 [1.11-7.18]		215	1.52 [0.43-5.37]	0.517
MMR_status	pMMR vs. dMMR	168	1.38 [0.79-2.41]	0.265
CMS	CMS2 vs. CMS1	1000	0.63 [0.45-0.87]	4.53e-08	215	0.39 [0.08-1.95]	0.25
	CMS3 vs. CMS1		0.60 [0.40-0.90]		215	0.42 [0.11-1.6]	0.203
	CMS4 vs. CMS1		1.41 [1.02-1.93]		215	0.35 [0.12-1]	0.04988
PTK7	up vs. Low	1142	1.53 [1.15-2.04]	0.00376	215	2.74 [1.22-6.14]	0.01467
