## Supplemental Table 4 for "Metalloprotease-driven remodeling of PTK7 and the cell surfaceome promotes metastatic fitness of circulating colorectal tumor cells"

### Sheet: Table S4 
Table S4. List of 316 genes that are differentially expressed between the PTK7high and PTK7low classes. Supervised analysis COAD TCGA 367 up vs. 92 no-up PTK7 (moderated t-test, threshold : p<5%, q<25% & |FC|>2x)
Symbol	Description	Cytoband	Entrez Gene ID	PTK7 no-up (mean, log2)	PTK7 up (mean, log2)	PTK7 up vs. no-up (log2-ratio)	t	p-value	q-value	Associated to
PTK7	protein tyrosine kinase 7 (inactive)	6p21.1	5754	8.43852	11.0543	2.61575	25.9282	5.28095e-92	4.58803e-88	up PTK7 up vs. no-up
ARHGAP23	Rho GTPase activating protein 23	17q12	57636	7.55205	8.60087	1.04881	9.25353	8.24731e-19	3.58259e-15	up PTK7 up vs. no-up
NOTUM	notum, palmitoleoyl-protein carboxylesterase	17q25.3	147111	5.13108	8.10484	2.97376	8.7793	3.25868e-17	6.70815e-14	up PTK7 up vs. no-up
FAM176A	eva-1 homolog A, regulator of programmed cell death	2p12	84141	5.88895	7.28242	1.39347	8.75701	3.86063e-17	6.70815e-14	up PTK7 up vs. no-up
NKD1	NKD inhibitor of WNT signaling pathway 1	16q12.1	85407	6.8901	8.96531	2.07521	8.68844	6.49235e-17	9.4008e-14	up PTK7 up vs. no-up
CACHD1	cache domain containing 1	1p31.3	57685	5.84625	7.03256	1.18631	8.43052	4.47016e-16	4.31514e-13	up PTK7 up vs. no-up
ADAMTSL2	ADAMTS like 2	9q34.2	9719	6.10313	7.30226	1.19913	8.31841	1.0209e-15	7.39123e-13	up PTK7 up vs. no-up
APCDD1	APC down-regulated 1	18p11.22	147495	8.34817	10.0629	1.71468	8.27421	1.41078e-15	9.42826e-13	up PTK7 up vs. no-up
KCNIP3	potassium voltage-gated channel interacting protein 3	2q11.1	30818	3.25448	4.42388	1.1694	8.21718	2.13756e-15	1.18457e-12	up PTK7 up vs. no-up
MFAP2	microfibril associated protein 2	1p36.13	4237	7.68125	8.83613	1.15488	8.21438	2.18156e-15	1.18457e-12	up PTK7 up vs. no-up
PLEKHA4	pleckstrin homology domain containing A4	19q13.33	57664	7.80047	8.86477	1.0643	8.11207	4.5724e-15	2.33674e-12	up PTK7 up vs. no-up
ETNK2	ethanolamine kinase 2	1q32.1	55224	4.43883	5.74281	1.30398	8.09445	5.19071e-15	2.50535e-12	up PTK7 up vs. no-up
KIAA1274	phosphatase domain containing paladin 1	10q22.1	27143	8.72821	9.75932	1.03112	8.02202	8.72258e-15	3.98847e-12	up PTK7 up vs. no-up
SMOC2	SPARC related modular calcium binding 2	6q27	64094	8.22973	9.81621	1.58649	7.98631	1.12518e-14	4.88774e-12	up PTK7 up vs. no-up
INHBB	inhibin subunit beta B	2q14.2	3625	5.39322	6.8197	1.42647	7.96856	1.27661e-14	5.28146e-12	up PTK7 up vs. no-up
NRXN3	neurexin 3	14q24.3-q31.1	9369	4.4327	6.15495	1.72225	7.93189	1.65604e-14	6.53975e-12	up PTK7 up vs. no-up
CDKN1C	cyclin dependent kinase inhibitor 1C	11p15.4	1028	6.33878	7.415	1.07621	7.7874	4.57804e-14	1.47309e-11	up PTK7 up vs. no-up
OLFML3	olfactomedin like 3	1p13.2	56944	7.39612	8.43551	1.03939	7.75215	5.85449e-14	1.81654e-11	up PTK7 up vs. no-up
FLJ22536				2.67916	3.76969	1.09053	7.69894	8.47344e-14	2.5385e-11	up PTK7 up vs. no-up
FGF18	fibroblast growth factor 18	5q35.1	8817	3.3197	4.45315	1.13345	7.65271	1.16656e-13	3.37833e-11	up PTK7 up vs. no-up
STRA6	stimulated by retinoic acid 6	15q24.1	64220	5.22568	6.94766	1.72198	7.59127	1.78024e-13	4.55143e-11	up PTK7 up vs. no-up
KIF26B	kinesin family member 26B	1q44	55083	5.29534	6.69256	1.39723	7.59119	1.7812e-13	4.55143e-11	up PTK7 up vs. no-up
MEX3A	mex-3 RNA binding family member A	1q22	92312	7.01636	8.13943	1.12307	7.50784	3.14734e-13	7.3902e-11	up PTK7 up vs. no-up
VENTX	VENT homeobox	10q26.3	27287	2.79139	4.62213	1.83073	7.46308	4.26483e-13	9.2631e-11	up PTK7 up vs. no-up
TMEM150C	transmembrane protein 150C	4q21.22	441027	4.79227	6.06374	1.27147	7.45573	4.48221e-13	9.49779e-11	up PTK7 up vs. no-up
NKD2	NKD inhibitor of WNT signaling pathway 2	5p15.33	85409	6.81451	8.26975	1.45523	7.39925	6.56166e-13	1.32574e-10	up PTK7 up vs. no-up
ZNF853	zinc finger protein 853	7p22.1	54753	5.01443	6.22501	1.21059	7.38066	7.43512e-13	1.45329e-10	up PTK7 up vs. no-up
FN1	fibronectin 1	2q35	2335	12.252	13.7674	1.51541	7.37067	7.95043e-13	1.50158e-10	up PTK7 up vs. no-up
GDPD5	glycerophosphodiester phosphodiesterase domain containing 5	11q13.4-q13.5	81544	8.11497	9.16845	1.05347	7.30709	1.21625e-12	2.24823e-10	up PTK7 up vs. no-up
SMO	smoothened, frizzled class receptor	7q32.1	6608	6.43275	7.48993	1.05718	7.2539	1.73206e-12	3.071e-10	up PTK7 up vs. no-up
RBP1	retinol binding protein 1	3q23	5947	6.3808	7.85423	1.47343	7.16543	3.10483e-12	5.2891e-10	up PTK7 up vs. no-up
RASL10B	RAS like family 10 member B	17q12	91608	3.7968	5.17765	1.38084	7.09448	4.93869e-12	7.9457e-10	up PTK7 up vs. no-up
SALL2	spalt like transcription factor 2	14q11.2	6297	3.83372	4.88418	1.05046	7.0836	5.30101e-12	8.24051e-10	up PTK7 up vs. no-up
NPTXR	neuronal pentraxin receptor	22q13.1	23467	4.64717	6.09888	1.45171	7.07271	5.69016e-12	8.52336e-10	up PTK7 up vs. no-up
NACAD	NAC alpha domain containing	7p13	23148	3.79863	4.82209	1.02346	7.03623	7.21014e-12	9.49106e-10	up PTK7 up vs. no-up
LAMA5	laminin subunit alpha 5	20q13.33	3911	9.63519	10.6813	1.04616	7.01601	8.21712e-12	1.01985e-09	up PTK7 up vs. no-up
FGF19	fibroblast growth factor 19	11q13.3	9965	1.99854	4.00923	2.01069	6.99139	9.63186e-12	1.13101e-09	up PTK7 up vs. no-up
LARP6	La ribonucleoprotein domain family member 6	15q23	55323	5.48013	6.49864	1.01851	6.93993	1.34067e-11	1.47438e-09	up PTK7 up vs. no-up
LSAMP	limbic system associated membrane protein	3q13.31	4045	4.64475	5.72434	1.0796	6.90447	1.6819e-11	1.73955e-09	up PTK7 up vs. no-up
DACT3	dishevelled binding antagonist of beta catenin 3	19q13.32	147906	4.86501	5.87677	1.01177	6.89538	1.78229e-11	1.81441e-09	up PTK7 up vs. no-up
OBSL1	obscurin like 1	2q35	23363	6.82408	8.04562	1.22153	6.89216	1.81917e-11	1.81664e-09	up PTK7 up vs. no-up
F10	coagulation factor X	13q34	2159	4.71345	6.13699	1.42354	6.86883	2.11035e-11	2.03717e-09	up PTK7 up vs. no-up
KRT17	keratin 17	17q21.2	3872	6.09879	7.82443	1.72565	6.81296	3.00684e-11	2.58645e-09	up PTK7 up vs. no-up
ISM1	isthmin 1	20p12.1	140862	3.22844	4.68647	1.45803	6.77812	3.7452e-11	3.0764e-09	up PTK7 up vs. no-up
CCDC8	coiled-coil domain containing 8	19q13.32	83987	4.61212	5.64779	1.03567	6.74963	4.47893e-11	3.60301e-09	up PTK7 up vs. no-up
WNT6	Wnt family member 6	2q35	7475	1.24366	2.55481	1.31115	6.73441	4.92726e-11	3.78939e-09	up PTK7 up vs. no-up
SCARA3	scavenger receptor class A member 3	8p21.1	51435	5.98802	6.99107	1.00305	6.72427	5.24964e-11	4.00073e-09	up PTK7 up vs. no-up
SORCS2	sortilin related VPS10 domain containing receptor 2	4p16.1	57537	4.68384	5.74653	1.06269	6.71151	5.68529e-11	4.25804e-09	up PTK7 up vs. no-up
HECW1	HECT, C2 and WW domain containing E3 ubiquitin protein ligase 1	7p14.1-p13	23072	2.51098	3.65275	1.14177	6.69291	6.38461e-11	4.70075e-09	up PTK7 up vs. no-up
FLJ16779	uncharacterized LOC100192386	20q13.33	100192386	1.68784	3.04943	1.36159	6.68927	6.53086e-11	4.72829e-09	up PTK7 up vs. no-up
FIBIN	fin bud initiation factor homolog	11p14.2	387758	6.13906	7.18738	1.04832	6.65505	8.07841e-11	5.70605e-09	up PTK7 up vs. no-up
SCARF2	scavenger receptor class F member 2	22q11.21	91179	6.39928	7.42435	1.02507	6.63989	8.87406e-11	6.1188e-09	up PTK7 up vs. no-up
C2orf54	mab-21 like 4	2q37.3	79919	5.85825	7.35003	1.49179	6.62824	9.53715e-11	6.42308e-09	up PTK7 up vs. no-up
CES1	carboxylesterase 1	16q12.2	1066	5.73261	7.52567	1.79305	6.62218	9.90073e-11	6.56614e-09	up PTK7 up vs. no-up
ELN	elastin	7q11.23	2006	8.40907	9.53087	1.1218	6.61028	1.06559e-10	6.83237e-09	up PTK7 up vs. no-up
PNMAL2	PNMA family member 8B	19q13.32	57469	3.03475	4.03782	1.00307	6.6102	1.06607e-10	6.83237e-09	up PTK7 up vs. no-up
C15orf59	inhibitory synaptic factor 1	15q24.1	388135	2.22478	3.23319	1.00841	6.60968	1.06954e-10	6.83237e-09	up PTK7 up vs. no-up
DLX3	distal-less homeobox 3	17q21.33	1747	1.60419	3.45081	1.84662	6.59557	1.16668e-10	7.38037e-09	up PTK7 up vs. no-up
MRGPRF	MAS related GPR family member F	11q13.3	116535	6.20459	7.22042	1.01583	6.5518	1.52649e-10	9.20899e-09	up PTK7 up vs. no-up
FAM198A	golgi associated kinase 1A	3p22.1	729085	2.81878	3.97082	1.15204	6.53708	1.67039e-10	9.87224e-09	up PTK7 up vs. no-up
PRKD1	protein kinase D1	14q12	5587	4.74059	5.79476	1.05416	6.52275	1.82328e-10	1.0703e-08	up PTK7 up vs. no-up
SSC5D	scavenger receptor cysteine rich family member with 5 domains	19q13.42	284297	6.0506	7.31795	1.26735	6.51797	1.87715e-10	1.09453e-08	up PTK7 up vs. no-up
PALM	paralemmin	19p13.3	5064	5.55653	6.58975	1.03321	6.50846	1.98921e-10	1.14451e-08	up PTK7 up vs. no-up
PTGER3	prostaglandin E receptor 3	1p31.1	5733	4.27016	5.50768	1.23752	6.50066	2.08609e-10	1.17686e-08	up PTK7 up vs. no-up
TRIL	TLR4 interactor with leucine rich repeats	7p14.3	9865	5.75398	6.76577	1.01178	6.48017	2.36288e-10	1.29927e-08	up PTK7 up vs. no-up
MMP11	matrix metallopeptidase 11	22q11.23	4320	10.1475	11.3004	1.15286	6.47677	2.41209e-10	1.31798e-08	up PTK7 up vs. no-up
COMP	cartilage oligomeric matrix protein	19p13.11	1311	4.97824	7.04489	2.06665	6.44642	2.89907e-10	1.55474e-08	up PTK7 up vs. no-up
L1CAM	L1 cell adhesion molecule	Xq28	3897	4.64448	6.34507	1.70059	6.43712	3.06674e-10	1.63457e-08	up PTK7 up vs. no-up
CORIN	corin, serine peptidase	4p12	10699	3.69912	4.91074	1.21162	6.42995	3.20236e-10	1.68617e-08	up PTK7 up vs. no-up
WNT11	Wnt family member 11	11q13.5	7481	6.08655	7.75419	1.66764	6.40443	3.73472e-10	1.89747e-08	up PTK7 up vs. no-up
COL8A1	collagen type VIII alpha 1 chain	3q12.1	1295	6.40592	7.71379	1.30787	6.39874	3.86475e-10	1.95212e-08	up PTK7 up vs. no-up
FBLN1	fibulin 1	22q13.31	2192	9.32584	10.4282	1.10235	6.38844	4.11145e-10	2.05287e-08	up PTK7 up vs. no-up
DRD2	dopamine receptor D2	11q23.2	1813	2.73505	4.60417	1.86912	6.38045	4.31336e-10	2.12921e-08	up PTK7 up vs. no-up
THBS2	thrombospondin 2	6q27	7058	9.29578	10.6944	1.39864	6.37832	4.36896e-10	2.14447e-08	up PTK7 up vs. no-up
AEBP1	AE binding protein 1	7p13	165	10.5728	11.6639	1.09115	6.37726	4.39685e-10	2.14603e-08	up PTK7 up vs. no-up
C14orf132	chromosome 14 open reading frame 132	14q32.2	56967	5.29012	6.30377	1.01365	6.37109	4.56228e-10	2.20203e-08	up PTK7 up vs. no-up
GYLTL1B	LARGE xylosyl- and glucuronyltransferase 2	11p11.2	120071	8.21644	9.30399	1.08755	6.36959	4.60362e-10	2.20971e-08	up PTK7 up vs. no-up
CSDC2	cold shock domain containing C2	22q13.2	27254	3.09434	4.33239	1.23806	6.3221	6.11331e-10	2.8251e-08	up PTK7 up vs. no-up
COL1A2	collagen type I alpha 2 chain	7q21.3	1278	13.5686	14.5897	1.02111	6.31819	6.25755e-10	2.84633e-08	up PTK7 up vs. no-up
KRT83	keratin 83	12q13.13	3889	0.843943	1.97573	1.13178	6.29567	7.15359e-10	3.06156e-08	up PTK7 up vs. no-up
MMP2	matrix metallopeptidase 2	16q12.2	4313	11.0537	12.0578	1.00418	6.29212	7.30577e-10	3.09618e-08	up PTK7 up vs. no-up
COL22A1	collagen type XXII alpha 1 chain	8q24.23-q24.3	169044	2.87262	4.00666	1.13404	6.28221	7.74781e-10	3.23616e-08	up PTK7 up vs. no-up
NFE2	nuclear factor, erythroid 2	12q13.13	4778	2.51405	3.73644	1.22238	6.25535	9.08188e-10	3.72181e-08	up PTK7 up vs. no-up
BICC1	BicC family RNA binding protein 1	10q21.1	80114	4.51895	5.64836	1.12941	6.23704	1.0118e-09	4.03229e-08	up PTK7 up vs. no-up
AS3MT	arsenite methyltransferase	10q24.32	57412	3.8699	5.00871	1.13881	6.23043	1.05196e-09	4.17322e-08	up PTK7 up vs. no-up
RGMA	repulsive guidance molecule BMP co-receptor a	15q26.1	56963	5.38267	6.57491	1.19224	6.21377	1.16018e-09	4.51998e-08	up PTK7 up vs. no-up
MFAP4	microfibril associated protein 4	17p11.2	4239	8.0786	9.177	1.0984	6.20592	1.2149e-09	4.64027e-08	up PTK7 up vs. no-up
HMCN1	hemicentin 1	1q25.3-q31.1	83872	5.47523	6.5671	1.09187	6.20305	1.23551e-09	4.67528e-08	up PTK7 up vs. no-up
COL8A2	collagen type VIII alpha 2 chain	1p34.3	1296	6.10334	7.15793	1.05459	6.18128	1.40359e-09	5.16703e-08	up PTK7 up vs. no-up
COL9A3	collagen type IX alpha 3 chain	20q13.33	1299	6.17368	7.63797	1.46429	6.17628	1.44517e-09	5.29768e-08	up PTK7 up vs. no-up
COL1A1	collagen type I alpha 1 chain	17q21.33	1277	14.0829	15.1653	1.08246	6.16879	1.50988e-09	5.46571e-08	up PTK7 up vs. no-up
ITGA11	integrin subunit alpha 11	15q23	22801	7.64382	8.73704	1.09322	6.16617	1.53315e-09	5.52692e-08	up PTK7 up vs. no-up
ADAMTS16	ADAM metallopeptidase with thrombospondin type 1 motif 16	5p15.32	170690	2.73743	4.02666	1.28922	6.16077	1.58223e-09	5.64594e-08	up PTK7 up vs. no-up
FNDC1	fibronectin type III domain containing 1	6q25.3	84624	7.32998	8.68927	1.35929	6.15443	1.64176e-09	5.77466e-08	up PTK7 up vs. no-up
NDP	norrin cystine knot growth factor NDP	Xp11.3	4693	2.11338	3.36442	1.25104	6.13862	1.80014e-09	6.25575e-08	up PTK7 up vs. no-up
NXPH3	neurexophilin 3	17q21.33	11248	3.82912	5.13045	1.30134	6.11806	2.02847e-09	6.93825e-08	up PTK7 up vs. no-up
ZNF606	zinc finger protein 606	19q13.43	80095	5.19707	6.32983	1.13276	6.11651	2.04681e-09	6.94628e-08	up PTK7 up vs. no-up
ISLR2	immunoglobulin superfamily containing leucine rich repeat 2	15q24.1	57611	3.42682	4.47543	1.0486	6.08658	2.43388e-09	7.89003e-08	up PTK7 up vs. no-up
CRISPLD1	cysteine rich secretory protein LCCL domain containing 1	8q21.13	83690	4.22817	5.31076	1.08259	6.07915	2.54055e-09	8.14466e-08	up PTK7 up vs. no-up
TNFRSF19	TNF receptor superfamily member 19	13q12.12	55504	4.38941	5.81962	1.43021	6.07501	2.60205e-09	8.29285e-08	up PTK7 up vs. no-up
BNC2	basonuclin 2	9p22.3-p22.2	54796	4.96589	6.00313	1.03724	6.07046	2.67122e-09	8.40843e-08	up PTK7 up vs. no-up
ZSCAN18	zinc finger and SCAN domain containing 18	19q13.43	65982	6.52782	7.5579	1.03009	6.04717	3.05445e-09	9.47741e-08	up PTK7 up vs. no-up
ZNF662	zinc finger protein 662	3p22.1	389114	3.73391	4.95124	1.21732	6.00061	3.98811e-09	1.20307e-07	up PTK7 up vs. no-up
ITGBL1	integrin subunit beta like 1	13q33.1	9358	5.04143	6.46373	1.42231	5.98516	4.35553e-09	1.29148e-07	up PTK7 up vs. no-up
H19	H19 imprinted maternally expressed transcript	11p15.5	283120	8.96977	10.5662	1.59641	5.97302	4.6673e-09	1.35046e-07	up PTK7 up vs. no-up
KCNMB4	potassium calcium-activated channel subfamily M regulatory beta subunit 4	12q15	27345	5.0292	6.15314	1.12393	5.97193	4.69635e-09	1.35046e-07	up PTK7 up vs. no-up
ACTC1	actin alpha cardiac muscle 1	15q14	70	2.54118	3.85537	1.31419	5.97182	4.6995e-09	1.35046e-07	up PTK7 up vs. no-up
PLAG1	PLAG1 zinc finger	8q12.1	5324	4.38334	5.47556	1.09222	5.95781	5.08898e-09	1.42621e-07	up PTK7 up vs. no-up
COL27A1	collagen type XXVII alpha 1 chain	9q32	85301	6.36462	7.46077	1.09615	5.94843	5.36706e-09	1.4945e-07	up PTK7 up vs. no-up
FBXO17	F-box protein 17	19q13.2	115290	4.21729	5.28888	1.07159	5.94368	5.51371e-09	1.53043e-07	up PTK7 up vs. no-up
CEL	carboxyl ester lipase	9q34.13	1056	6.19708	8.34531	2.14822	5.93475	5.79953e-09	1.58446e-07	up PTK7 up vs. no-up
FOXQ1	forkhead box Q1	6p25.3	94234	8.82414	9.83064	1.0065	5.92725	6.05114e-09	1.62761e-07	up PTK7 up vs. no-up
C6orf15	chromosome 6 open reading frame 15	6p21.33	29113	1.74091	3.52573	1.78482	5.90988	6.67483e-09	1.78431e-07	up PTK7 up vs. no-up
KRT23	keratin 23	17q21.2	25984	6.72614	8.80357	2.07743	5.90597	6.82345e-09	1.81845e-07	up PTK7 up vs. no-up
FAM180A	family with sequence similarity 180 member A	7q33	389558	2.20595	3.24719	1.04124	5.90128	7.00636e-09	1.83899e-07	up PTK7 up vs. no-up
ST6GAL2	ST6 beta-galactoside alpha-2,6-sialyltransferase 2	2q12.3	84620	3.38428	4.90192	1.51763	5.89458	7.27593e-09	1.88132e-07	up PTK7 up vs. no-up
CLSTN2	calsyntenin 2	3q23	64084	2.6879	3.86157	1.17367	5.89077	7.43379e-09	1.91534e-07	up PTK7 up vs. no-up
VANGL2	VANGL planar cell polarity protein 2	1q23.2	57216	6.75257	7.98576	1.23319	5.88843	7.53215e-09	1.92466e-07	up PTK7 up vs. no-up
CYP2W1	cytochrome P450 family 2 subfamily W member 1	7p22.3	54905	5.91689	7.99772	2.08083	5.88228	7.79696e-09	1.9749e-07	up PTK7 up vs. no-up
CCDC80	coiled-coil domain containing 80	3q13.2	151887	7.77248	8.86289	1.09042	5.87597	8.07851e-09	2.03435e-07	up PTK7 up vs. no-up
SFRP4	secreted frizzled related protein 4	7p14.1	6424	6.971	8.60868	1.63769	5.86814	8.44115e-09	2.09131e-07	up PTK7 up vs. no-up
HSPB7	heat shock protein family B (small) member 7	1p36.13	27129	4.40112	5.68768	1.28656	5.86798	8.44913e-09	2.09131e-07	up PTK7 up vs. no-up
PLXNA4	plexin A4	7q32.3	91584	4.25266	5.38801	1.13535	5.86166	8.75356e-09	2.14445e-07	up PTK7 up vs. no-up
CST6	cystatin E/M	11q13.1	1474	1.59168	2.8499	1.25821	5.85226	9.22661e-09	2.2173e-07	up PTK7 up vs. no-up
RGS4	regulator of G protein signaling 4	1q23.3	5999	3.97217	5.04831	1.07614	5.83305	1.02728e-08	2.41213e-07	up PTK7 up vs. no-up
ELF5	E74 like ETS transcription factor 5	11p13	2001	1.27204	3.27654	2.00451	5.81349	1.14559e-08	2.63999e-07	up PTK7 up vs. no-up
ESPNL	espin like	2q37.3	339768	2.60709	3.71693	1.10983	5.80681	1.18897e-08	2.71861e-07	up PTK7 up vs. no-up
P4HA3	prolyl 4-hydroxylase subunit alpha 3	11q13.4	283208	4.12721	5.13536	1.00815	5.80576	1.19598e-08	2.72003e-07	up PTK7 up vs. no-up
MAGEE1	MAGE family member E1	Xq13.3	57692	3.41939	4.44032	1.02093	5.79867	1.24402e-08	2.80725e-07	up PTK7 up vs. no-up
EPHB1	EPH receptor B1	3q22.2	2047	4.61402	5.89797	1.28395	5.79628	1.26062e-08	2.82272e-07	up PTK7 up vs. no-up
LOC100190940				5.00496	7.00595	2.00099	5.77337	1.43137e-08	3.16428e-07	up PTK7 up vs. no-up
GREM2	gremlin 2, DAN family BMP antagonist	1q43	64388	3.82999	5.19622	1.36623	5.76825	1.4725e-08	3.21429e-07	up PTK7 up vs. no-up
SBK1	SH3 domain binding kinase 1	16p12.1	388228	5.46037	6.56125	1.10088	5.75231	1.60814e-08	3.46683e-07	up PTK7 up vs. no-up
CSMD2	CUB and Sushi multiple domains 2	1p35.1	114784	3.00926	4.04171	1.03245	5.72376	1.88195e-08	3.98784e-07	up PTK7 up vs. no-up
LMOD1	leiomodin 1	1q32.1	25802	7.06908	8.13269	1.0636	5.71972	1.92419e-08	4.06743e-07	up PTK7 up vs. no-up
MMP17	matrix metallopeptidase 17	12q24.33	4326	4.15838	5.2363	1.07792	5.70719	2.06122e-08	4.24836e-07	up PTK7 up vs. no-up
TSHZ2	teashirt zinc finger homeobox 2	20q13.2	128553	3.59906	4.63721	1.03815	5.70655	2.06846e-08	4.24836e-07	up PTK7 up vs. no-up
PCDH19	protocadherin 19	Xq22.1	57526	3.58147	4.92753	1.34606	5.70499	2.08623e-08	4.26792e-07	up PTK7 up vs. no-up
DLX5	distal-less homeobox 5	7q21.3	1749	1.27365	2.38595	1.1123	5.70146	2.12691e-08	4.31738e-07	up PTK7 up vs. no-up
CDH26	cadherin 26	20q13.33	60437	1.6489	2.65296	1.00406	5.69423	2.21286e-08	4.47096e-07	up PTK7 up vs. no-up
VIPR2	vasoactive intestinal peptide receptor 2	7q36.3	7434	2.75938	3.80163	1.04225	5.68934	2.27287e-08	4.57094e-07	up PTK7 up vs. no-up
DKK2	dickkopf WNT signaling pathway inhibitor 2	4q25	27123	4.11321	5.29459	1.18138	5.6846	2.33253e-08	4.68009e-07	up PTK7 up vs. no-up
MATN3	matrilin 3	2p24.1	4148	3.99303	5.09117	1.09814	5.67318	2.48266e-08	4.89095e-07	up PTK7 up vs. no-up
FXYD1	FXYD domain containing ion transport regulator 1	19q13.12	5348	2.09267	3.2055	1.11283	5.66646	2.57541e-08	5.05076e-07	up PTK7 up vs. no-up
CAPN6	calpain 6	Xq23	827	4.57084	6.332	1.76116	5.66286	2.62642e-08	5.13919e-07	up PTK7 up vs. no-up
PLXNB3	plexin B3	Xq28	5365	3.96856	5.2574	1.28885	5.66012	2.66584e-08	5.20461e-07	up PTK7 up vs. no-up
REEP1	receptor accessory protein 1	2p11.2	65055	4.90958	6.25388	1.34431	5.64976	2.82062e-08	5.44179e-07	up PTK7 up vs. no-up
GDF10	growth differentiation factor 10	10q11.22	2662	1.09736	2.5458	1.44843	5.64948	2.82491e-08	5.44179e-07	up PTK7 up vs. no-up
DTNA	dystrobrevin alpha	18q12.1	1837	4.20201	5.41396	1.21194	5.64512	2.89262e-08	5.49907e-07	up PTK7 up vs. no-up
LRRC15	leucine rich repeat containing 15	3q29	131578	6.62231	7.70059	1.07828	5.64335	2.92058e-08	5.52355e-07	up PTK7 up vs. no-up
DPT	dermatopontin	1q24.2	1805	4.87435	6.23009	1.35574	5.61414	3.42183e-08	6.23238e-07	up PTK7 up vs. no-up
LOC100133545				1.6309	3.0253	1.3944	5.60301	3.63404e-08	6.53668e-07	up PTK7 up vs. no-up
ARSI	arylsulfatase family member I	5q32	340075	4.05652	5.05935	1.00283	5.58595	3.98438e-08	7.00726e-07	up PTK7 up vs. no-up
ADAMTS12	ADAM metallopeptidase with thrombospondin type 1 motif 12	5p13.3-p13.2	81792	5.64903	6.73132	1.08229	5.57569	4.21069e-08	7.34579e-07	up PTK7 up vs. no-up
DSCR6	ripply transcriptional repressor 3	21q22.13	53820	2.51918	3.80182	1.28263	5.57306	4.27067e-08	7.40581e-07	up PTK7 up vs. no-up
C21orf29	thrombospondin type laminin G domain and EAR repeats	21q22.3	54084	2.39945	3.72501	1.32555	5.56455	4.4707e-08	7.57135e-07	up PTK7 up vs. no-up
CNN1	calponin 1	19p13.2	1264	7.59069	8.76447	1.17378	5.55677	4.66138e-08	7.83318e-07	up PTK7 up vs. no-up
IGF2	insulin like growth factor 2	11p15.5	3481	8.49363	10.4007	1.90706	5.5338	5.27154e-08	8.65758e-07	up PTK7 up vs. no-up
C8orf47	glutamate rich 5	8q22.2	203111	2.96044	4.22084	1.26039	5.51331	5.88116e-08	9.56832e-07	up PTK7 up vs. no-up
HUNK	hormonally up-regulated Neu-associated kinase	21q22.11	30811	7.76666	8.97094	1.20428	5.5013	6.26945e-08	1.01242e-06	up PTK7 up vs. no-up
BEAN	brain expressed associated with NEDD4 1	16q21	146227	2.60067	3.61001	1.00933	5.49316	6.54679e-08	1.05329e-06	up PTK7 up vs. no-up
LASS4	ceramide synthase 4	19p13.2	79603	4.93385	5.94913	1.01529	5.47994	7.02287e-08	1.10733e-06	up PTK7 up vs. no-up
FBLN2	fibulin 2	3p25.1	2199	7.96523	9.08338	1.11815	5.44531	8.43535e-08	1.29251e-06	up PTK7 up vs. no-up
VSTM2L	V-set and transmembrane domain containing 2 like	20q11.23	128434	3.48548	4.84705	1.36157	5.44441	8.47566e-08	1.2964e-06	up PTK7 up vs. no-up
F7	coagulation factor VII	13q34	2155	2.27319	3.7263	1.45311	5.43493	8.90967e-08	1.34356e-06	up PTK7 up vs. no-up
NTM	neurotrimin	11q25	50863	5.79849	6.85566	1.05717	5.42366	9.45443e-08	1.41132e-06	up PTK7 up vs. no-up
RASSF10	Ras association domain family member 10	11p15.3	644943	4.57593	5.81843	1.24249	5.41588	9.84937e-08	1.45871e-06	up PTK7 up vs. no-up
GRPR	gastrin releasing peptide receptor	Xp22.2	2925	1.97801	3.18923	1.21122	5.39739	1.08526e-07	1.58198e-06	up PTK7 up vs. no-up
QPRT	quinolinate phosphoribosyltransferase	16p11.2	23475	8.59841	9.86197	1.26356	5.38959	1.1305e-07	1.64242e-06	up PTK7 up vs. no-up
PGM5	phosphoglucomutase 5	9q21.11	5239	5.93111	7.08658	1.15548	5.38903	1.13383e-07	1.6445e-06	up PTK7 up vs. no-up
SLC38A3	solute carrier family 38 member 3	3p21.31	10991	1.55974	2.86536	1.30562	5.37915	1.19395e-07	1.71025e-06	up PTK7 up vs. no-up
CTNNA2	catenin alpha 2	2p12	1496	1.40896	2.8674	1.45844	5.37383	1.22758e-07	1.73786e-06	up PTK7 up vs. no-up
COL11A1	collagen type XI alpha 1 chain	1p21.1	1301	7.30946	8.62661	1.31715	5.34935	1.39459e-07	1.92624e-06	up PTK7 up vs. no-up
SMOC1	SPARC related modular calcium binding 1	14q24.2	64093	4.12282	5.79903	1.67621	5.33386	1.51141e-07	2.06138e-06	up PTK7 up vs. no-up
FBXO2	F-box protein 2	1p36.22	26232	4.92805	6.22227	1.29422	5.33142	1.53069e-07	2.08114e-06	up PTK7 up vs. no-up
PTGIS	prostaglandin I2 synthase	20q13.13	5740	5.3987	6.59019	1.19149	5.32824	1.55611e-07	2.10254e-06	up PTK7 up vs. no-up
SEC14L4	SEC14 like lipid binding 4	22q12.2	284904	0.918497	2.08548	1.16698	5.30698	1.73708e-07	2.31466e-06	up PTK7 up vs. no-up
FZD10	frizzled class receptor 10	12q24.33	11211	3.35122	4.89566	1.54443	5.29926	1.80772e-07	2.3941e-06	up PTK7 up vs. no-up
SGCA	sarcoglycan alpha	17q21.33	6442	2.52717	3.63394	1.10677	5.29718	1.82725e-07	2.41627e-06	up PTK7 up vs. no-up
ADAMTS2	ADAM metallopeptidase with thrombospondin type 1 motif 2	5q35.3	9509	6.99994	8.02516	1.02522	5.29008	1.89534e-07	2.50251e-06	up PTK7 up vs. no-up
SMTNL2	smoothelin like 2	17p13.2	342527	2.93825	4.10165	1.1634	5.27988	1.99762e-07	2.62162e-06	up PTK7 up vs. no-up
SPEG	striated muscle enriched protein kinase	2q35	10290	4.5031	5.67092	1.16783	5.25241	2.30014e-07	2.93873e-06	up PTK7 up vs. no-up
HIF3A	hypoxia inducible factor 3 subunit alpha	19q13.32	64344	3.5248	4.53249	1.00769	5.24453	2.39488e-07	3.00238e-06	up PTK7 up vs. no-up
SNORD116-4	small nucleolar RNA, C/D box 116-4	15q11.2	100033416	1.73605	3.01482	1.27877	5.23371	2.53103e-07	3.15938e-06	up PTK7 up vs. no-up
EYA2	EYA transcriptional coactivator and phosphatase 2	20q13.12	2139	3.67341	4.84483	1.17142	5.23178	2.55606e-07	3.1724e-06	up PTK7 up vs. no-up
MME	membrane metalloendopeptidase	3q25.2	4311	6.6582	7.76068	1.10248	5.22151	2.69356e-07	3.31024e-06	up PTK7 up vs. no-up
TNXB	tenascin XB	6p21.33-p21.32	7148	6.40626	7.41201	1.00574	5.20786	2.88758e-07	3.48915e-06	up PTK7 up vs. no-up
CES4	carboxylesterase 1 pseudogene 1	16q12.2	51716	1.66108	2.92856	1.26748	5.20528	2.92561e-07	3.52529e-06	up PTK7 up vs. no-up
LY6G6E	lymphocyte antigen 6 family member G6E	6p21.33	79136	1.44078	2.45073	1.00995	5.19963	3.01097e-07	3.60813e-06	up PTK7 up vs. no-up
CRABP2	cellular retinoic acid binding protein 2	1q23.1	1382	5.42524	6.4563	1.03106	5.19545	3.07548e-07	3.6753e-06	up PTK7 up vs. no-up
PRELP	proline and arginine rich end leucine rich repeat protein	1q32.1	5549	5.98615	7.20477	1.21861	5.19087	3.14781e-07	3.74115e-06	up PTK7 up vs. no-up
SERPINA10	serpin family A member 10	14q32.13	51156	2.10311	3.58685	1.48374	5.16068	3.6674e-07	4.23134e-06	up PTK7 up vs. no-up
DYNC1I1	dynein cytoplasmic 1 intermediate chain 1	7q21.3	1780	2.59407	3.6177	1.02364	5.15972	3.6853e-07	4.24635e-06	up PTK7 up vs. no-up
STC2	stanniocalcin 2	5q35.2	8614	7.5628	8.60116	1.03836	5.15656	3.74463e-07	4.29195e-06	up PTK7 up vs. no-up
ADAM33	ADAM metallopeptidase domain 33	20p13	80332	4.03615	5.03701	1.00086	5.14656	3.93823e-07	4.4667e-06	up PTK7 up vs. no-up
CHRDL1	chordin like 1	Xq23	91851	4.29983	5.72292	1.42309	5.1446	3.97719e-07	4.49914e-06	up PTK7 up vs. no-up
NGFR	nerve growth factor receptor	17q21.33	4804	3.85309	4.90817	1.05509	5.14059	4.05826e-07	4.56115e-06	up PTK7 up vs. no-up
MSI1	musashi RNA binding protein 1	12q24.31	4440	4.01809	5.31438	1.2963	5.13787	4.1142e-07	4.60615e-06	up PTK7 up vs. no-up
ODZ3	teneurin transmembrane protein 1	Xq25	10178	4.17345	5.38173	1.20828	5.09268	5.16002e-07	5.58974e-06	up PTK7 up vs. no-up
NRXN2	neurexin 2	11q13.1	9379	4.88231	5.88287	1.00056	5.09155	5.18931e-07	5.61446e-06	up PTK7 up vs. no-up
COL2A1	collagen type II alpha 1 chain	12q13.11	1280	1.39612	2.57024	1.17413	5.08357	5.40021e-07	5.77078e-06	up PTK7 up vs. no-up
MUM1L1	PWWP domain containing 3B	Xq22.3	139221	1.00423	2.01871	1.01448	5.03139	6.99702e-07	7.10986e-06	up PTK7 up vs. no-up
C3	complement C3	19p13.3	718	10.1369	11.1837	1.04678	5.0274	7.13663e-07	7.2348e-06	up PTK7 up vs. no-up
SPOCK1	SPARC (osteonectin), cwcv and kazal like domains proteoglycan 1	5q31.2	6695	6.1632	7.35989	1.19669	5.02641	7.17149e-07	7.26167e-06	up PTK7 up vs. no-up
ECEL1	endothelin converting enzyme like 1	2q37.1	9427	1.6291	2.67219	1.04308	5.01054	7.75567e-07	7.79866e-06	up PTK7 up vs. no-up
COL10A1	collagen type X alpha 1 chain	6q22.1	1300	6.09453	7.61641	1.52188	5.00824	7.84389e-07	7.86007e-06	up PTK7 up vs. no-up
HOXD11	homeobox D11	2q31.1	3237	3.73226	4.88888	1.15662	4.99896	8.21039e-07	8.16144e-06	up PTK7 up vs. no-up
UMODL1	uromodulin like 1	21q22.3	89766	2.46017	3.5966	1.13643	4.98812	8.65973e-07	8.5397e-06	up PTK7 up vs. no-up
ADCY5	adenylate cyclase 5	3q21.1	111	3.61373	4.67409	1.06036	4.98508	8.78979e-07	8.61904e-06	up PTK7 up vs. no-up
ADAM12	ADAM metallopeptidase domain 12	10q26.2	8038	6.99187	8.00892	1.01705	4.92118	1.2006e-06	1.13004e-05	up PTK7 up vs. no-up
AGTR1	angiotensin II receptor type 1	3q24	185	1.40841	2.44819	1.03977	4.91909	1.21284e-06	1.13791e-05	up PTK7 up vs. no-up
TUBB2B	tubulin beta 2B class IIb	6p25.2	347733	4.08667	5.1992	1.11253	4.91687	1.22602e-06	1.14663e-05	up PTK7 up vs. no-up
FREM2	FRAS1 related extracellular matrix protein 2	13q13.3	341640	3.71917	5.32002	1.60085	4.90195	1.3179e-06	1.21677e-05	up PTK7 up vs. no-up
MYT1	myelin transcription factor 1	20q13.33	4661	1.69084	2.69683	1.00599	4.89673	1.35161e-06	1.23867e-05	up PTK7 up vs. no-up
HAND2	heart and neural crest derivatives expressed 2	4q34.1	9464	3.17786	4.32586	1.148	4.89356	1.37243e-06	1.25247e-05	up PTK7 up vs. no-up
OGN	osteoglycin	9q22.31	4969	2.56648	3.94162	1.37514	4.89083	1.39067e-06	1.26645e-05	up PTK7 up vs. no-up
MFAP5	microfibril associated protein 5	12p13.31	8076	4.87549	6.04802	1.17253	4.86727	1.55791e-06	1.38536e-05	up PTK7 up vs. no-up
GNG4	G protein subunit gamma 4	1q42.3	2786	6.71111	8.33891	1.62781	4.86496	1.57525e-06	1.39791e-05	up PTK7 up vs. no-up
KLK6	kallikrein related peptidase 6	19q13.41	5653	5.89878	7.42668	1.5279	4.84578	1.72721e-06	1.50964e-05	up PTK7 up vs. no-up
ACTG2	actin gamma 2, smooth muscle	2p13.1	72	9.01786	10.0394	1.02156	4.83781	1.79439e-06	1.56207e-05	up PTK7 up vs. no-up
MYH11	myosin heavy chain 11	16p13.11	4629	9.65309	10.7942	1.1411	4.83678	1.80327e-06	1.56823e-05	up PTK7 up vs. no-up
SLC38A11	solute carrier family 38 member 11	2q24.3	151258	1.89646	3.00622	1.10976	4.81193	2.03038e-06	1.73278e-05	up PTK7 up vs. no-up
TAS1R3	taste 1 receptor member 3	1p36.33	83756	3.9031	4.93066	1.02756	4.80474	2.10111e-06	1.78438e-05	up PTK7 up vs. no-up
ASPN	asporin	9q22.31	54829	6.43851	7.5661	1.12759	4.80416	2.1069e-06	1.7858e-05	up PTK7 up vs. no-up
GREM1	gremlin 1, DAN family BMP antagonist	15q13.3	26585	9.32857	10.4107	1.08216	4.79873	2.16203e-06	1.82011e-05	up PTK7 up vs. no-up
EPYC	epiphycan	12q21.33	1833	1.65946	2.99822	1.33876	4.7972	2.17777e-06	1.83158e-05	up PTK7 up vs. no-up
PPAPDC1A	phospholipid phosphatase 4	10q26.12	196051	3.71276	4.77899	1.06623	4.78718	2.28397e-06	1.90431e-05	up PTK7 up vs. no-up
PTPRN	protein tyrosine phosphatase receptor type N	2q35	5798	2.78536	3.82783	1.04246	4.70726	3.32797e-06	2.61893e-05	up PTK7 up vs. no-up
RGN	regucalcin	Xp11.3	9104	2.2935	3.32732	1.03382	4.69879	3.46243e-06	2.71002e-05	up PTK7 up vs. no-up
HSPB6	heat shock protein family B (small) member 6	19q13.12	126393	5.85161	6.93794	1.08633	4.6984	3.46877e-06	2.7114e-05	up PTK7 up vs. no-up
LGR6	leucine rich repeat containing G protein-coupled receptor 6	1q32.1	59352	7.14905	8.28301	1.13395	4.6976	3.48164e-06	2.71771e-05	up PTK7 up vs. no-up
CHRDL2	chordin like 2	11q13.4	25884	4.23004	5.66365	1.4336	4.69688	3.49348e-06	2.72396e-05	up PTK7 up vs. no-up
WIF1	WNT inhibitory factor 1	12q14.3	11197	1.34642	2.97179	1.62537	4.66102	4.12792e-06	3.12667e-05	up PTK7 up vs. no-up
PHACTR3	phosphatase and actin regulator 3	20q13.32-q13.33	116154	3.43905	4.61928	1.18024	4.61469	5.11318e-06	3.75192e-05	up PTK7 up vs. no-up
CPLX2	complexin 2	5q35.2	10814	3.60618	4.78766	1.18149	4.5967	5.55375e-06	4.02408e-05	up PTK7 up vs. no-up
GRP	gastrin releasing peptide	18q21.32	2922	2.93871	4.00179	1.06308	4.59581	5.57651e-06	4.03062e-05	up PTK7 up vs. no-up
FAM3B	family with sequence similarity 3 member B	21q22.3	54097	6.00726	7.46641	1.45915	4.58839	5.76932e-06	4.13899e-05	up PTK7 up vs. no-up
RNF182	ring finger protein 182	6p23	221687	2.09093	3.27707	1.18615	4.58562	5.84284e-06	4.17107e-05	up PTK7 up vs. no-up
GAS1	growth arrest specific 1	9q21.33	2619	4.86704	5.94874	1.0817	4.57998	5.9955e-06	4.26603e-05	up PTK7 up vs. no-up
C1orf95	stum, mechanosensory transduction mediator homolog	1q42.12	375057	1.85804	2.93544	1.0774	4.5775	6.06401e-06	4.30421e-05	up PTK7 up vs. no-up
LY6G6D	lymphocyte antigen 6 family member G6D	6p21.33	58530	4.62161	6.57171	1.9501	4.56079	6.54432e-06	4.58519e-05	up PTK7 up vs. no-up
OXGR1	oxoglutarate receptor 1	13q32.1	27199	4.90388	6.04386	1.13998	4.48832	9.08483e-06	5.98847e-05	up PTK7 up vs. no-up
GPR81	hydroxycarboxylic acid receptor 1	12q24.31	27198	2.42824	3.53032	1.10208	4.4802	9.42231e-06	6.16091e-05	up PTK7 up vs. no-up
FSTL4	follistatin like 4	5q31.1	23105	1.93645	2.95286	1.01641	4.48015	9.42443e-06	6.16091e-05	up PTK7 up vs. no-up
OMD	osteomodulin	9q22.31	4958	1.71479	2.74967	1.03488	4.47915	9.46664e-06	6.1792e-05	up PTK7 up vs. no-up
FRAS1	Fraser extracellular matrix complex subunit 1	4q21.21	80144	5.45176	6.49924	1.04748	4.47219	9.76691e-06	6.34659e-05	up PTK7 up vs. no-up
CALML3	calmodulin like 3	10p15.1	810	2.27349	3.36266	1.08916	4.46723	9.98644e-06	6.45064e-05	up PTK7 up vs. no-up
HOXD10	homeobox D10	2q31.1	3236	3.82529	4.82926	1.00397	4.46466	1.01019e-05	6.51073e-05	up PTK7 up vs. no-up
SLIT2	slit guidance ligand 2	4p15.31	9353	3.83237	4.8783	1.04592	4.42798	1.18971e-05	7.46289e-05	up PTK7 up vs. no-up
LMO3	LIM domain only 3	12p12.3	55885	3.13008	4.15857	1.02849	4.4219	1.2223e-05	7.63423e-05	up PTK7 up vs. no-up
HEPHL1	hephaestin like 1	11q21	341208	1.66398	2.76804	1.10405	4.40136	1.33877e-05	8.25486e-05	up PTK7 up vs. no-up
SFRP2	secreted frizzled related protein 2	4q31.3	6423	7.02808	8.52144	1.49336	4.37836	1.48177e-05	8.9836e-05	up PTK7 up vs. no-up
SHISA9	shisa family member 9	16p13.12	729993	1.9463	3.22383	1.27753	4.37294	1.51759e-05	9.15602e-05	up PTK7 up vs. no-up
DACT2	dishevelled binding antagonist of beta catenin 2	6q27	168002	3.21247	4.33803	1.12556	4.355	1.64195e-05	9.78398e-05	up PTK7 up vs. no-up
KCNJ12	potassium voltage-gated channel subfamily J member 12	17p11.2	3768	3.23046	4.2801	1.04964	4.33651	1.78032e-05	0.000104792	up PTK7 up vs. no-up
BMP7	bone morphogenetic protein 7	20q13.31	655	7.48932	8.67642	1.18709	4.31676	1.94037e-05	0.00011231	up PTK7 up vs. no-up
PCP4	Purkinje cell protein 4	21q22.2	5121	2.55479	3.90966	1.35487	4.26012	2.4793e-05	0.000136848	up PTK7 up vs. no-up
SHISA6	shisa family member 6	17p12	388336	1.12152	2.14314	1.02162	4.24539	2.64134e-05	0.000144351	up PTK7 up vs. no-up
PHYHIPL	phytanoyl-CoA 2-hydroxylase interacting protein like	10q21.1	84457	2.86228	4.06634	1.20406	4.24523	2.64316e-05	0.000144351	up PTK7 up vs. no-up
CELP	carboxyl ester lipase pseudogene	9q34.13	1057	4.63433	6.14997	1.51564	4.21106	3.05905e-05	0.000162053	up PTK7 up vs. no-up
PPP2R2C	protein phosphatase 2 regulatory subunit Bgamma	4p16.1	5522	4.11113	5.25851	1.14738	4.19604	3.26106e-05	0.000171292	up PTK7 up vs. no-up
PLIN4	perilipin 4	19p13.3	729359	3.984	5.10296	1.11896	4.14826	3.99129e-05	0.000201604	up PTK7 up vs. no-up
CST1	cystatin SN	20p11.21	1469	7.24597	8.38553	1.13956	4.11013	4.68306e-05	0.00023117	up PTK7 up vs. no-up
C10orf82	chromosome 10 open reading frame 82	10q25.3	143379	2.32768	3.41496	1.08728	4.04588	6.11385e-05	0.000288363	up PTK7 up vs. no-up
CCL21	C-C motif chemokine ligand 21	9p13.3	6366	6.19555	7.2732	1.07765	4.02306	6.71528e-05	0.000311156	up PTK7 up vs. no-up
PRKAA2	protein kinase AMP-activated catalytic subunit alpha 2	1p32.2	5563	2.84112	3.90017	1.05905	4.0087	7.12225e-05	0.000326443	up PTK7 up vs. no-up
SERPIND1	serpin family D member 1	22q11.21	3053	2.24924	3.29042	1.04118	3.98698	7.78224e-05	0.000350863	up PTK7 up vs. no-up
SIX2	SIX homeobox 2	2p21	10736	2.41961	3.43439	1.01478	3.98433	7.86676e-05	0.000354306	up PTK7 up vs. no-up
TNNC2	troponin C2, fast skeletal type	20q13.12	7125	5.09905	6.22058	1.12154	3.97589	8.14114e-05	0.000364397	up PTK7 up vs. no-up
MT3	metallothionein 3	16q13	4504	2.35558	3.39102	1.03544	3.97491	8.1737e-05	0.000365477	up PTK7 up vs. no-up
MMP13	matrix metallopeptidase 13	11q22.2	4322	2.70026	3.70638	1.00612	3.91943	0.000102262	0.000439821	up PTK7 up vs. no-up
BRSK2	BR serine/threonine kinase 2	11p15.5	9024	4.4426	5.51537	1.07277	3.90984	0.000106269	0.000454805	up PTK7 up vs. no-up
LRRN1	leucine rich repeat neuronal 1	3p26.2	57633	3.32372	4.34252	1.0188	3.8966	0.000112051	0.000474432	up PTK7 up vs. no-up
SLC22A11	solute carrier family 22 member 11	11q13.1	55867	3.22265	4.34745	1.1248	3.87979	0.000119818	0.000501427	up PTK7 up vs. no-up
DPEP1	dipeptidase 1	16q24.3	1800	10.0257	11.1963	1.17066	3.85324	0.000133131	0.000546352	up PTK7 up vs. no-up
CILP	cartilage intermediate layer protein	15q22.31	8483	3.96139	4.97871	1.01732	3.80459	0.000161229	0.0006399	up PTK7 up vs. no-up
ISM2	isthmin 2	14q24.3	145501	2.62215	3.69313	1.07098	3.79736	0.000165858	0.000655256	up PTK7 up vs. no-up
INS-IGF2	INS-IGF2 readthrough	11p15.5	723961	0.826901	1.91168	1.08478	3.79051	0.000170354	0.000669085	up PTK7 up vs. no-up
MPV17L	MPV17 mitochondrial inner membrane protein like	16p13.11	255027	4.85737	5.9363	1.07893	3.78203	0.000176084	0.00068848	up PTK7 up vs. no-up
SLC15A1	solute carrier family 15 member 1	13q32.2-q32.3	6564	3.55153	4.72334	1.17181	3.74304	0.000204837	0.000777458	up PTK7 up vs. no-up
GPR143	G protein-coupled receptor 143	Xp22.2	4935	5.23428	6.29445	1.06017	3.72509	0.000219515	0.000824524	up PTK7 up vs. no-up
MARCO	macrophage receptor with collagenous structure	2q14.2	8685	3.53343	4.70193	1.1685	3.70414	0.000237894	0.000881741	up PTK7 up vs. no-up
THBS4	thrombospondin 4	5q14.1	7060	3.75446	4.99681	1.24235	3.70276	0.000239159	0.000884943	up PTK7 up vs. no-up
SOSTDC1	sclerostin domain containing 1	7p21.2	25928	4.89687	5.90929	1.01242	3.67316	0.000267752	0.000960845	up PTK7 up vs. no-up
KRT5	keratin 5	12q13.13	3852	2.22541	3.23772	1.0123	3.6579	0.000283718	0.00100815	up PTK7 up vs. no-up
KRT40	keratin 40	17q21.2	125115	1.92548	3.03743	1.11195	3.6212	0.000325865	0.00112927	up PTK7 up vs. no-up
EREG	epiregulin	4q13.3	2069	7.78937	8.90309	1.11372	3.61661	0.000331525	0.00114479	up PTK7 up vs. no-up
SLC30A2	solute carrier family 30 member 2	1p36.11	7780	3.35939	4.42327	1.06388	3.56305	0.000404853	0.00134454	up PTK7 up vs. no-up
KRT6B	keratin 6B	12q13.13	3854	5.47869	6.61315	1.13445	3.53767	0.000444679	0.00145293	up PTK7 up vs. no-up
PRSS33	serine protease 33	16p13.3	260429	4.16443	5.17194	1.00751	3.51181	0.000489004	0.0015766	up PTK7 up vs. no-up
KLK7	kallikrein related peptidase 7	19q13.41	5650	3.46364	4.59859	1.13495	3.46069	0.00058906	0.00183825	up PTK7 up vs. no-up
SLC13A3	solute carrier family 13 member 3	20q13.12	64849	4.53403	5.58431	1.05028	3.43401	0.000648586	0.0019876	up PTK7 up vs. no-up
SLC39A2	solute carrier family 39 member 2	14q11.2	29986	2.95958	4.14675	1.18716	3.30402	0.00102754	0.00289562	up PTK7 up vs. no-up
PCSK1N	proprotein convertase subtilisin/kexin type 1 inhibitor	Xp11.23	27344	3.12497	4.15866	1.0337	3.30073	0.00103939	0.00292142	up PTK7 up vs. no-up
MAP7D2	MAP7 domain containing 2	Xp22.12	256714	4.29065	5.45677	1.16612	3.27228	0.00114716	0.00316998	up PTK7 up vs. no-up
DEFA5	defensin alpha 5	8p23.1	1670	4.20633	5.57135	1.36502	3.13607	0.00182205	0.00461914	up PTK7 up vs. no-up
ENPP3	ectonucleotide pyrophosphatase/phosphodiesterase 3	6q23.2	5169	5.90785	6.94348	1.03563	3.13183	0.00184801	0.00467813	up PTK7 up vs. no-up
PCSK1	proprotein convertase subtilisin/kexin type 1	5q15	5122	5.03722	6.11069	1.07348	3.09469	0.00209038	0.00515714	up PTK7 up vs. no-up
DUSP27	dual specificity phosphatase 27, atypical	1q24.1	92235	6.88529	5.6612	-1.22409	-2.47129	0.013824	0.023141	down PTK7 up vs. no-up
MUC2	mucin 2, oligomeric mucus/gel-forming	11p15.5	4583	13.1578	12.0905	-1.06727	-2.64436	0.00846437	0.0157266	down PTK7 up vs. no-up
TCN1	transcobalamin 1	11q12.1	6947	6.87082	5.8314	-1.03942	-2.80363	0.00526682	0.010797	down PTK7 up vs. no-up
CTSE	cathepsin E	1q32.1	1510	8.49296	7.22577	-1.26719	-3.26812	0.00116379	0.00320574	down PTK7 up vs. no-up
TFF1	trefoil factor 1	21q22.3	7031	10.5812	9.54339	-1.03778	-3.68334	0.000257569	0.000933166	down PTK7 up vs. no-up
NPSR1	neuropeptide S receptor 1	7p14.3	387129	4.20482	2.80176	-1.40305	-3.71906	0.000224664	0.000839868	down PTK7 up vs. no-up
IGF2BP3	insulin like growth factor 2 mRNA binding protein 3	7p15.3	10643	6.25921	5.11264	-1.14657	-3.84928	0.000135231	0.000553661	down PTK7 up vs. no-up
REG4	regenerating family member 4	1p12	83998	11.9222	10.2074	-1.71484	-3.85391	0.000132777	0.000545416	down PTK7 up vs. no-up
LOC146336				4.09739	2.90131	-1.19609	-4.00663	7.18264e-05	0.000328086	down PTK7 up vs. no-up
ZIC2	Zic family member 2	13q32.3	7546	5.81531	4.27608	-1.53923	-4.25104	2.57805e-05	0.0001414	down PTK7 up vs. no-up
GALNT8	polypeptide N-acetylgalactosaminyltransferase 8	12p13.32	26290	6.81799	5.7101	-1.10789	-4.47367	9.70228e-06	6.30931e-05	down PTK7 up vs. no-up
SEMG1	semenogelin 1	20q13.12	6406	3.52463	2.25068	-1.27395	-4.51823	7.93875e-06	5.3846e-05	down PTK7 up vs. no-up
FABP2	fatty acid binding protein 2	4q26	2169	6.78802	5.52123	-1.2668	-4.61447	5.11841e-06	3.75259e-05	down PTK7 up vs. no-up
ZIC5	Zic family member 5	13q32.3	85416	4.58914	2.95748	-1.63166	-4.65029	4.3385e-06	3.26059e-05	down PTK7 up vs. no-up
AGR3	anterior gradient 3, protein disulphide isomerase family member	7p21.1	155465	9.43476	8.25988	-1.17489	-4.82361	1.92038e-06	1.66011e-05	down PTK7 up vs. no-up
PIGR	polymeric immunoglobulin receptor	1q32.1	5284	15.8623	14.0326	-1.82971	-5.04591	6.51183e-07	6.68725e-06	down PTK7 up vs. no-up
CHST5	carbohydrate sulfotransferase 5	16q23.1	23563	8.40369	6.92061	-1.48308	-5.21463	2.78977e-07	3.38982e-06	down PTK7 up vs. no-up
ST6GALNAC1	ST6 N-acetylgalactosaminide alpha-2,6-sialyltransferase 1	17q25.1	55808	11.4144	10.3522	-1.06216	-5.22645	2.62666e-07	3.24611e-06	down PTK7 up vs. no-up
