## Supplemental Table 5 for "Metalloprotease-driven remodeling of PTK7 and the cell surfaceome promotes metastatic fitness of circulating colorectal tumor cells"

### Sheet: Table S5 
Table S5. Gene ontologies associated with the 316 genes that are differentially expressed between the PTK7high (Orange) and PTK7low (blue) classes.
			up PTK7 up vs. no-up
Base	TermsID	Terms	N	Genes	p-value	q-value
GO_CC	GO:0005576	extracellular region	75	NOTUM,MFAP2,INHBB,FGF18,FN1,LAMA5,FGF19,F10,ISM1,WNT6,FIBIN,ELN,FAM198A,MMP11,COMP,CORIN,WNT11,COL8A1,FBLN1,THBS2,COL1A2,MMP2,COL22A1,MFAP4,COL8A2,COL9A3,COL1A1,FNDC1,NXPH3,CRISPLD1,ITGBL1,COL27A1,CEL,FAM180A,SFRP4,EPHB1,GREM2,DKK2,MATN3,ARSI,TSPEAR,IGF2,FBLN2,VSTM2L,F7,COL11A1,ADAMTS2,CES1P1,PRELP,STC2,CHRDL1,NGFR,COL2A1,C3,COL10A1,ADAM12,OGN,MFAP5,KLK6,WIF1,GRP,FAM3B,FSTL4,OMD,SLIT2,BMP7,CCL21,…	1.72747e-26	3.144e-24
GO_CC	GO:0031012	extracellular matrix	31	FN1,LAMA5,SSC5D,MMP11,COMP,COL8A1,FBLN1,THBS2,AEBP1,COL1A2,MMP2,MFAP4,HMCN1,COL8A2,COL1A1,NDP,MMP17,DPT,ADAMTS12,FBLN2,TNXB,PRELP,COL2A1,OGN,ASPN,FRAS1,SFRP2,BMP7,MMP13,CILP,THBS4	3.98174e-25	3.62338e-23
GO_CC	GO:0005578	proteinaceous extracellular matrix	30	ADAMTSL2,SMOC2,WNT6,ELN,MMP11,COMP,WNT11,FBLN1,COL1A2,MMP2,COL22A1,COL8A2,COL9A3,ADAMTS16,MMP17,MATN3,DPT,ADAMTS12,FBLN2,ADAMTS2,TNXB,PRELP,SPOCK1,COL10A1,OGN,ASPN,EPYC,OMD,SLIT2,CILP	4.07594e-19	2.47274e-17
GO_CC	GO:0005615	extracellular space	62	INHBB,FGF18,FN1,LAMA5,F10,WNT6,CES1,SSC5D,COMP,WNT11,FBLN1,AEBP1,COL1A2,KRT83,MMP2,COL1A1,NDP,ACTC1,CEL,SFRP4,GREM2,DKK2,GDF10,DPT,IGF2,F7,PTGIS,TNXB,PRELP,SERPINA10,STC2,COL2A1,C3,SPOCK1,UMODL1,OGN,KLK6,ACTG2,GREM1,EPYC,CHRDL2,GRP,FAM3B,OMD,SLIT2,SFRP2,BMP7,CST1,CCL21,SERPIND1,MT3,MMP13,DPEP1,CILP,THBS4,SOSTDC1,EREG,PRSS33,KLK7,PCSK1N,DEFA5,PCSK1	8.708e-18	3.96214e-16
GO_BP	GO:0030198	extracellular matrix organization	31	ADAMTSL2,MFAP2,SMOC2,FN1,LAMA5,ELN,MMP11,COMP,COL8A1,FBLN1,COL1A2,MMP2,COL22A1,MFAP4,COL8A2,COL9A3,COL1A1,ITGA11,COL27A1,C6orf15,CCDC80,MATN3,FBLN2,COL11A1,ADAMTS2,COL2A1,COL10A1,MFAP5,BMP7,MMP13,KLK7	3.43787e-17	1.78769e-14
Reactome	REACTOME_EXTRACELLULAR_MATRIX_ORGANIZATION	REACTOME_EXTRACELLULAR_MATRIX_ORGANIZATION	15	MMP11,COL8A1,COL1A2,MMP2,COL22A1,COL8A2,COL9A3,COL1A1,COL27A1,MMP17,COL11A1,ADAMTS2,COL2A1,COL10A1,MMP13	3.13365e-13	6.14196e-11
GO_BP	GO:0030574	collagen catabolic process	13	MMP11,COL8A1,COL1A2,MMP2,COL8A2,COL9A3,COL1A1,COL11A1,ADAMTS2,COL2A1,COL10A1,KLK6,MMP13	5.17105e-12	1.34447e-09
GO_BP	GO:0030199	collagen fibril organization	10	MMP11,COL1A2,COL1A1,DPT,COL11A1,ADAMTS2,TNXB,COL2A1,GREM1,SFRP2	1.30479e-11	2.26163e-09
GO_BP	GO:0022617	extracellular matrix disassembly	15	FN1,LAMA5,ELN,MMP11,COL8A1,COL1A2,MMP2,COL8A2,COL9A3,COL1A1,COL11A1,COL2A1,COL10A1,MMP13,KLK7	5.48646e-11	7.1324e-09
Reactome	REACTOME_COLLAGEN_FORMATION	REACTOME_COLLAGEN_FORMATION	11	COL8A1,COL1A2,COL22A1,COL8A2,COL9A3,COL1A1,COL27A1,COL11A1,ADAMTS2,COL2A1,COL10A1	8.13384e-11	7.97116e-09
GO_MF	GO:0001968	fibronectin binding	8	MFAP2,SSC5D,FBLN1,C6orf15,CCDC80,LRRC15,SFRP2,MMP13	1.82971e-10	2.41521e-08
KEGG_new	hsa04512__ECM_receptor_interaction	hsa04512__ECM_receptor_interaction	12	FN1,LAMA5,COMP,THBS2,COL1A2,COL1A1,ITGA11,COL27A1,COL11A1,TNXB,COL2A1,THBS4	8.16532e-10	1.17581e-07
GO_CC	GO:0005788	endoplasmic reticulum lumen	17	F10,WNT6,CES1,COL8A1,COL1A2,COL22A1,COL8A2,COL9A3,COL1A1,COL27A1,CYP2W1,P4HA3,ARSI,F7,COL11A1,COL2A1,COL10A1	1.0101e-09	3.67678e-08
GO_CC	GO:0005604	basement membrane	11	SMOC2,LAMA5,FBLN1,THBS2,HMCN1,COL8A2,CCDC80,SMOC1,COL2A1,FREM2,THBS4	2.20148e-09	6.67782e-08
KEGG_new	hsa04974__Protein_digestion_and_absorption	hsa04974__Protein_digestion_and_absorption	11	ELN,COL1A2,COL22A1,COL9A3,COL1A1,COL27A1,COL11A1,MME,COL2A1,COL10A1,SLC15A1	1.40549e-08	1.01195e-06
GO_BP	GO:0001501	skeletal system development	13	CDKN1C,COMP,AEBP1,COL1A2,COL1A1,DLX5,MATN3,GDF10,IGF2,PRELP,COL2A1,COL10A1,BMP7	2.4815e-08	2.58076e-06
GO_BP	GO:0016055	Wnt signaling pathway	14	NOTUM,NKD1,APCDD1,NKD2,DACT3,WNT6,WNT11,DRD2,NDP,DKK2,LGR6,WIF1,PRKAA2,SOSTDC1	6.05348e-08	5.24635e-06
GO_BP	GO:0007586	digestion	3	CTSE,TFF1,FABP2	1.35906e-07	3.49359e-06
GO_BP	GO:0030277	maintenance of gastrointestinal epithelium	2	MUC2,TFF1	1.55271e-07	3.49359e-06
GO_BP	GO:0016266	O-glycan processing	3	MUC2,GALNT8,ST6GALNAC1	2.8214e-07	4.23211e-06
GO_BP	GO:0090090	negative regulation of canonical Wnt signaling pathway	12	NKD1,NKD2,DACT3,HECW1,WNT11,BICC1,SFRP4,DKK2,GREM1,WIF1,SFRP2,SOSTDC1	6.50768e-07	4.83428e-05
KEGG_new	hsa04151__PI3K_Akt_signaling_pathway	hsa04151__PI3K_Akt_signaling_pathway	18	FGF18,FN1,LAMA5,FGF19,COMP,THBS2,COL1A2,COL1A1,ITGA11,COL27A1,COL11A1,TNXB,NGFR,COL2A1,GNG4,PPP2R2C,PRKAA2,THBS4	9.25579e-07	4.44278e-05
KEGG_new	hsa00512__Mucin_type_O_Glycan_biosynthesis	hsa00512__Mucin_type_O_Glycan_biosynthesis	2	GALNT8,ST6GALNAC1	2.55312e-06	2.2978e-05
GO_BP	GO:0006508	proteolysis	21	ADAMTSL2,F10,MMP11,CORIN,AEBP1,MMP2,ADAMTS16,MMP17,CAPN6,ADAMTS12,F7,FBXO2,MME,ADAM33,ECEL1,ADAM12,MMP13,DPEP1,PRSS33,KLK7,PCSK1	2.96602e-06	0.000181304
GO_BP	GO:0031069	hair follicle morphogenesis	5	SMO,KRT17,FOXQ1,NGFR,SOSTDC1	3.13795e-06	0.000181304
GO_CC	GO:0005796	Golgi lumen	8	F10,WNT6,MMP11,F7,PRELP,OGN,OMD,DEFA5	3.94041e-06	0.000102451
GO_MF	GO:0017147	Wnt-protein binding	5	APCDD1,SMO,SFRP4,FZD10,SFRP2	3.9415e-06	0.000260139
GO_BP	GO:0001958	endochondral ossification	5	FGF18,COL1A1,DLX5,COL2A1,MMP13	3.9415e-06	0.000204958
GO_BP	GO:0007155	cell adhesion	20	PTK7,FN1,LSAMP,SCARF2,COMP,L1CAM,COL8A1,THBS2,MFAP4,ITGA11,ITGBL1,DPT,NTM,PGM5,CTNNA2,TNXB,SPOCK1,ADAM12,OMD,THBS4	5.11057e-06	0.000241591
GO_CC	GO:0005581	collagen trimer	7	SCARA3,COL1A2,COL22A1,COL8A2,COL10A1,MMP13,MARCO	6.01886e-06	0.000136929
KEGG_new	hsa04310__Wnt_signaling_pathway	hsa04310__Wnt_signaling_pathway	10	NKD1,NKD2,WNT6,WNT11,VANGL2,SFRP4,DKK2,FZD10,WIF1,SFRP2	1.13565e-05	0.000408835
GO_CC	GO:0001527	microfibril	3	MFAP2,MFAP4,MFAP5	1.14685e-05	0.000231919
GO_MF	GO:0042813	Wnt-activated receptor activity	4	SMO,SFRP4,FZD10,SFRP2	1.50485e-05	0.000469918
GO_MF	GO:0050840	extracellular matrix binding	4	ELN,SSC5D,FBLN2,COL11A1	1.50485e-05	0.000469918
Reactome	REACTOME_O_LINKED_GLYCOSYLATION_OF_MUCINS	REACTOME_O_LINKED_GLYCOSYLATION_OF_MUCINS	2	MUC2,GALNT8	1.52331e-05	0.000274196
Reactome	REACTOME_KERATAN_SULFATE_DEGRADATION	REACTOME_KERATAN_SULFATE_DEGRADATION	3	PRELP,OGN,OMD	1.77999e-05	0.00116293
GO_MF	GO:0048407	platelet-derived growth factor binding	3	COL1A2,COL1A1,COL2A1	1.77999e-05	0.000469918
KEGG_new	hsa04510__Focal_adhesion	hsa04510__Focal_adhesion	12	FN1,LAMA5,COMP,THBS2,COL1A2,COL1A1,ITGA11,COL27A1,COL11A1,TNXB,COL2A1,THBS4	2.19497e-05	0.000632152
GO_BP	GO:0090179	planar cell polarity pathway involved in neural tube closure	3	PTK7,VANGL2,SFRP2	2.63711e-05	0.00114275
GO_BP	GO:0030514	negative regulation of BMP signaling pathway	5	CHRDL1,GREM1,CHRDL2,SFRP2,SOSTDC1	3.4296e-05	0.00137184
GO_BP	GO:0030178	negative regulation of Wnt signaling pathway	5	NOTUM,APCDD1,DACT3,DKK2,SFRP2	4.56568e-05	0.00156132
GO_BP	GO:0030326	embryonic limb morphogenesis	5	DLX5,GREM1,FRAS1,HOXD10,BMP7	4.56568e-05	0.00156132
GO_BP	GO:0001525	angiogenesis	12	NRXN3,FGF18,FN1,LAMA5,PRKD1,COL8A1,MMP2,COL8A2,EPHB1,HIF3A,HAND2,EREG	4.80407e-05	0.00156132
GO_CC	GO:0005614	interstitial matrix	3	SMOC2,C6orf15,CCDC80	5.20238e-05	0.000946833
GO_BP	GO:0006493	protein O-linked glycosylation	2	MUC2,GALNT8	5.36445e-05	0.000356189
GO_BP	GO:0001658	branching involved in ureteric bud morphogenesis	5	LAMA5,WNT6,ADAMTS16,HOXD11,GREM1	5.98477e-05	0.00183063
Reactome	REACTOME_DEGRADATION_OF_THE_EXTRACELLULAR_MATRIX	REACTOME_DEGRADATION_OF_THE_EXTRACELLULAR_MATRIX	4	MMP11,MMP2,MMP17,MMP13	6.64383e-05	0.00325548
GO_BP	GO:0016486	peptide hormone processing	3	CORIN,PCSK1N,PCSK1	7.00692e-05	0.00202422
GO_BP	GO:0071773	cellular response to BMP stimulus	4	DLX5,ADAMTS12,COL2A1,BMP7	7.92578e-05	0.00216916
GO_BP	GO:0002063	chondrocyte development	3	FGF18,COL11A1,SFRP2	9.22774e-05	0.00239921
GO_CC	GO:0016010	dystrophin-associated glycoprotein complex	3	MAGEE1,PGM5,SGCA	9.22774e-05	0.00152677
KEGG_new	hsa05146__Amoebiasis	hsa05146__Amoebiasis	7	FN1,LAMA5,COL1A2,COL1A1,COL27A1,COL11A1,COL2A1	0.000215386	0.00516926
GO_BP	GO:0001568	blood vessel development	4	STRA6,DLX3,COL1A2,COL1A1	0.000230057	0.00569665
Reactome	REACTOME_INTEGRIN_CELL_SURFACE_INTERACTIONS	REACTOME_INTEGRIN_CELL_SURFACE_INTERACTIONS	6	FN1,LAMA5,COL1A2,COL1A1,ITGA11,COL2A1	0.000237377	0.00732948
GO_BP	GO:0002092	positive regulation of receptor internalization	3	DRD2,SFRP4,GREM1	0.000285283	0.00622258
Reactome	REACTOME_GAMMA_CARBOXYLATION_TRANSPORT_AND_AMINO_TERMINAL_CLEAVAGE_OF_PROTEINS	REACTOME_GAMMA_CARBOXYLATION_TRANSPORT_AND_AMINO_TERMINAL_CLEAVAGE_OF_PROTEINS	2	F10,F7	0.000297354	0.00732948
GO_MF	GO:0035240	dopamine binding	2	DRD2,GPR143	0.000297354	0.00654178
GO_BP	GO:0006707	cholesterol catabolic process	2	CEL,MT3	0.000297354	0.00622258
Reactome	REACTOME_NCAM1_INTERACTIONS	REACTOME_NCAM1_INTERACTIONS	4	COL1A2,COL9A3,COL1A1,COL2A1	0.000298583	0.00732948
GO_BP	GO:0010811	positive regulation of cell-substrate adhesion	4	SMOC2,COL8A1,CCDC80,FBLN2	0.000298583	0.00622258
Reactome	REACTOME_CLASS_B_2_SECRETIN_FAMILY_RECEPTORS	REACTOME_CLASS_B_2_SECRETIN_FAMILY_RECEPTORS	6	SMO,WNT6,WNT11,VIPR2,FZD10,GNG4	0.000299163	0.00732948
GO_BP	GO:0008544	epidermis development	6	KRT17,KRT83,CST6,CRABP2,KRT5,KLK7	0.000299163	0.00622258
GO_BP	GO:0007409	axonogenesis	6	DRD2,CTNNA2,PRELP,OMD,BRSK2,LRRN1	0.000347081	0.00694162
Reactome	REACTOME_SMOOTH_MUSCLE_CONTRACTION	REACTOME_SMOOTH_MUSCLE_CONTRACTION	3	LMOD1,ACTG2,MYH11	0.000411807	0.00798916
GO_BP	GO:0030010	establishment of cell polarity	3	KIF26B,EPHB1,BRSK2	0.000411807	0.00721792
Biocarta	BIOCARTA_EPHA4_PATHWAY	BIOCARTA_EPHA4_PATHWAY	2	L1CAM,EPHB1	0.000419876	0.0117565
GO_MF	GO:0016504	peptidase activator activity	2	FN1,FBLN1	0.000419876	0.00791766
GO_BP	GO:0001771	immunological synapse formation	2	EPHB1,CCL21	0.000419876	0.00721792
GO_BP	GO:0006829	zinc II ion transport	2	MT3,SLC39A2	0.000419876	0.00721792
GO_BP	GO:0007566	embryo implantation	4	FBLN1,MMP2,PTGIS,STC2	0.000429042	0.00721792
GO_BP	GO:0030336	negative regulation of cell migration	6	WNT11,DRD2,PLXNB3,SLIT2,SFRP2,DPEP1	0.000430299	0.00721792
GO_BP	GO:0010629	negative regulation of gene expression	7	SMO,FGF19,PLAG1,STC2,MYT1,SLIT2,SFRP2	0.00045604	0.00741064
GO_BP	GO:0001942	hair follicle development	4	APCDD1,LAMA5,TNFRSF19,VANGL2	0.000480851	0.00746181
Reactome	REACTOME_PTM_GAMMA_CARBOXYLATION_HYPUSINE_FORMATION_AND_ARYLSULFATASE_ACTIVATION	REACTOME_PTM_GAMMA_CARBOXYLATION_HYPUSINE_FORMATION_AND_ARYLSULFATASE_ACTIVATION	3	F10,ARSI,F7	0.000488119	0.00798916
GO_BP	GO:0030325	adrenal gland development	3	CDKN1C,STRA6,WNT11	0.000488119	0.00746181
GO_BP	GO:0030154	cell differentiation	3	TFF1,ZIC2,ZIC5	0.000505679	0.00113778
GO_BP	GO:0001822	kidney development	6	CDKN1C,STRA6,MME,AGTR1,RGN,SIX2	0.000528731	0.00746181
GO_BP	GO:0007218	neuropeptide signaling pathway	6	SORCS2,NXPH3,ECEL1,GRP,GPR143,PCSK1N	0.000528731	0.00746181
Reactome	REACTOME_MUSCLE_CONTRACTION	REACTOME_MUSCLE_CONTRACTION	4	LMOD1,ACTG2,MYH11,TNNC2	0.00053723	0.00798916
Reactome	REACTOME_SIGNALING_BY_PDGF	REACTOME_SIGNALING_BY_PDGF	7	THBS2,COL1A2,COL9A3,COL1A1,COL2A1,ADCY5,THBS4	0.000541757	0.00798916
GO_BP	GO:0030308	negative regulation of cell growth	7	DACT3,WNT11,GNG4,GREM1,SLIT2,SFRP2,MT3	0.000541757	0.00746181
GO_CC	GO:0002116	semaphorin receptor complex	2	PLXNA4,PLXNB3	0.000570654	0.00865493
Reactome	REACTOME_PLATELET_ADHESION_TO_EXPOSED_COLLAGEN	REACTOME_PLATELET_ADHESION_TO_EXPOSED_COLLAGEN	2	COL1A2,COL1A1	0.000570654	0.00798916
Reactome	REACTOME_FGFR4_LIGAND_BINDING_AND_ACTIVATION	REACTOME_FGFR4_LIGAND_BINDING_AND_ACTIVATION	2	FGF18,FGF19	0.000570654	0.00798916
GO_BP	GO:0001736	establishment of planar polarity	2	PTK7,VANGL2	0.000570654	0.00746181
GO_BP	GO:0017187	peptidyl-glutamic acid carboxylation	2	F10,F7	0.000570654	0.00746181
GO_MF	GO:0043236	laminin binding	3	SSC5D,C6orf15,LRRC15	0.000573985	0.00947075
GO_BP	GO:0001654	eye development	3	SALL2,SMOC1,CHRDL1	0.000573985	0.00746181
Reactome	REACTOME_POST_TRANSLATIONAL_PROTEIN_MODIFICATION	REACTOME_POST_TRANSLATIONAL_PROTEIN_MODIFICATION	2	MUC2,GALNT8	0.000581661	0.00209398
Reactome	REACTOME_KERATAN_SULFATE_BIOSYNTHESIS	REACTOME_KERATAN_SULFATE_BIOSYNTHESIS	3	PRELP,OGN,OMD	0.000670051	0.00849851
GO_BP	GO:0009954	proximal/distal pattern formation	3	HOXD11,GREM1,HOXD10	0.000670051	0.00814756
GO_BP	GO:0071300	cellular response to retinoic acid	5	PTK7,WNT6,WNT11,COL1A1,FZD10	0.000678082	0.00814756
GO_BP	GO:0006936	muscle contraction	6	LMOD1,FXYD1,SGCA,ACTG2,MYH11,KCNJ12	0.000686983	0.00814756
Reactome	REACTOME_GPCR_LIGAND_BINDING	REACTOME_GPCR_LIGAND_BINDING	14	SMO,WNT6,PTGER3,WNT11,DRD2,VIPR2,GRPR,FZD10,C3,AGTR1,GNG4,TAS1R3,GRP,CCL21	0.000693756	0.00849851
GO_BP	GO:0010951	negative regulation of endopeptidase activity	7	CST6,SERPINA10,C3,SPOCK1,CST1,SERPIND1,PCSK1N	0.000713259	0.00814756
GO_MF	GO:0017154	semaphorin receptor activity	2	PLXNA4,PLXNB3	0.000752082	0.0110305
GO_CC	GO:0034774	secretory granule lumen	2	DEFA5,PCSK1	0.000752082	0.0105291
Reactome	REACTOME_PEPTIDE_HORMONE_BIOSYNTHESIS	REACTOME_PEPTIDE_HORMONE_BIOSYNTHESIS	2	INHBB,PCSK1	0.000752082	0.00867107
GO_BP	GO:0009650	UV protection	2	SCARA3,MFAP4	0.000752082	0.00814756
GO_BP	GO:0010667	negative regulation of cardiac muscle cell apoptotic process	2	HAND2,SFRP2	0.000752082	0.00814756
GO_BP	GO:0030517	negative regulation of axon extension	2	SLIT2,MT3	0.000752082	0.00814756
GO_BP	GO:1902287	semaphorin-plexin signaling pathway involved in axon guidance	2	PLXNA4,PLXNB3	0.000752082	0.00814756
GO_BP	GO:0010628	positive regulation of gene expression	10	FN1,SMO,WNT6,WNT11,FBLN1,ACTC1,SFRP4,MYT1,ACTG2,MT3	0.00078137	0.00829208
GO_BP	GO:0030509	BMP signaling pathway	5	RGMA,GREM2,DLX5,CHRDL1,BMP7	0.000853271	0.00887402
GO_CC	GO:1903561	extracellular vesicle	4	OLFML3,FBLN2,PRELP,OGN	0.000896712	0.0116572
Biocarta	BIOCARTA_EXTRINSIC_PATHWAY	BIOCARTA_EXTRINSIC_PATHWAY	2	F10,F7	0.00096642	0.0135299
GO_MF	GO:0019841	retinol binding	2	RBP1,CRABP2	0.00096642	0.0127567
GO_BP	GO:0006518	peptide metabolic process	2	AEBP1,MME	0.00096642	0.00948186
GO_BP	GO:0071625	vocalization behavior	2	NRXN3,NRXN2	0.00096642	0.00948186
GO_BP	GO:2000273	positive regulation of receptor activity	2	IGF2,GREM1	0.00096642	0.00948186
GO_BP	GO:0001503	ossification	5	IGF2,COL11A1,CHRDL1,CHRDL2,BMP7	0.000988145	0.00951548
KEGG_new	hsa04340__Hedgehog_signaling_pathway	hsa04340__Hedgehog_signaling_pathway	4	SMO,WNT6,WNT11,GAS1	0.00108171	0.0194708
Reactome	REACTOME_KERATAN_SULFATE_KERATIN_METABOLISM	REACTOME_KERATAN_SULFATE_KERATIN_METABOLISM	3	PRELP,OGN,OMD	0.00116937	0.0127331
GO_BP	GO:0018146	keratan sulfate biosynthetic process	3	PRELP,OGN,OMD	0.00116937	0.0105369
GO_BP	GO:0006898	receptor-mediated endocytosis	7	SCARA3,SCARF2,SSC5D,COL1A2,COL1A1,MARCO,ENPP3	0.00118689	0.0105369
GO_CC	GO:0032982	myosin filament	2	ACTG2,MYH11	0.0012158	0.0147517
GO_BP	GO:0006937	regulation of muscle contraction	2	HSPB6,TNNC2	0.0012158	0.0105369
GO_BP	GO:0010812	negative regulation of cell-substrate adhesion	2	COL1A1,SPOCK1	0.0012158	0.0105369
GO_BP	GO:0010952	positive regulation of peptidase activity	2	FN1,FBLN1	0.0012158	0.0105369
GO_BP	GO:0071732	cellular response to nitric oxide	2	MT3,DPEP1	0.0012158	0.0105369
GO_BP	GO:0001649	osteoblast differentiation	6	SMO,WNT11,COL1A1,ITGA11,DLX5,GDF10	0.00124911	0.0106482
GO_BP	GO:0001656	metanephros development	3	HOXD11,SLIT2,BMP7	0.00132623	0.0111232
GO_CC	GO:0000139	Golgi membrane	3	GALNT8,CHST5,ST6GALNAC1	0.00134086	0.0178025
GO_CC	GO:0031225	anchored component of membrane	6	LSAMP,RGMA,MMP17,NTM,LY6G6D,DPEP1	0.00139561	0.0158751
KEGG_new	hsa05200__Pathways_in_cancer	hsa05200__Pathways_in_cancer	14	FGF18,FN1,SMO,LAMA5,FGF19,WNT6,PTGER3,WNT11,MMP2,CTNNA2,FZD10,ADCY5,AGTR1,GNG4	0.00141478	0.0226365
GO_BP	GO:0008016	regulation of heart contraction	3	HSPB7,FXYD1,KCNJ12	0.00149722	0.0117354
GO_MF	GO:0048018	receptor agonist activity	2	GREM1,SFRP2	0.00150223	0.0180268
Reactome	REACTOME_ZINC_TRANSPORTERS	REACTOME_ZINC_TRANSPORTERS	2	SLC30A2,SLC39A2	0.00150223	0.0154967
GO_BP	GO:0002042	cell migration involved in sprouting angiogenesis	2	GREM1,SLIT2	0.00150223	0.0117354
GO_BP	GO:0007158	neuron cell-cell adhesion	2	NRXN3,NRXN2	0.00150223	0.0117354
GO_BP	GO:0019674	NAD metabolic process	2	QPRT,PTGIS	0.00150223	0.0117354
GO_BP	GO:0007411	axon guidance	17	NRXN3,FGF18,FGF19,L1CAM,MMP2,RGMA,COL9A3,PLXNA4,EPHB1,DLX5,PLXNB3,NGFR,COL2A1,MYH11,SLIT2,BMP7,EREG	0.00151206	0.0117354
KEGG_new	hsa05217__Basal_cell_carcinoma	hsa05217__Basal_cell_carcinoma	4	SMO,WNT6,WNT11,FZD10	0.0016668	0.0240019
GO_CC	GO:0005605	basal lamina	2	FN1,LAMA5	0.00182761	0.0190507
Reactome	REACTOME_REGULATION_OF_INSULIN_LIKE_GROWTH_FACTOR_IGF_ACTIVITY_BY_INSULIN_LIKE_GROWTH_FACTOR_BINDING_PROTEINS_IGFBPS	REACTOME_REGULATION_OF_INSULIN_LIKE_GROWTH_FACTOR_IGF_ACTIVITY_BY_INSULIN_LIKE_GROWTH_FACTOR_BINDING_PROTEINS_IGFBPS	2	MMP2,IGF2	0.00182761	0.0179106
GO_BP	GO:0022409	positive regulation of cell-cell adhesion	2	KIF26B,L1CAM	0.00182761	0.0137733
GO_BP	GO:0030949	positive regulation of vascular endothelial growth factor receptor signaling pathway	2	FGF18,MT3	0.00182761	0.0137733
GO_CC	GO:0071944	cell periphery	3	NKD2,KRT17,ACTG2	0.00188414	0.0190507
GO_CC	GO:0030424	axon	9	GDPD5,PALM,DRD2,EPHB1,DTNA,CTNNA2,MME,TENM3,MT3	0.00199875	0.0191459
GO_BP	GO:0007162	negative regulation of cell adhesion	3	FBLN1,PLXNB3,DACT2	0.00210136	0.0156101
GO_CC	GO:0005887	integral component of plasma membrane	33	PTK7,APCDD1,NRXN3,MRGPRF,PRKD1,PALM,PTGER3,CORIN,DRD2,KCNMB4,PLXNA4,EPHB1,MMP17,VIPR2,FXYD1,PLXNB3,GRPR,SLC38A3,FZD10,MME,NGFR,ECEL1,AGTR1,PPAPDC1A,LGR6,KCNJ12,SLC22A11,SLC15A1,MARCO,EREG,SLC13A3,SLC39A2,ENPP3	0.00214656	0.0195337
GO_MF	GO:0043395	heparan sulfate proteoglycan binding	2	COMP,SLIT2	0.0021937	0.0241307
GO_BP	GO:0002009	morphogenesis of an epithelium	2	FREM2,FRAS1	0.0021937	0.0160665
KEGG_new	hsa04145__Phagosome	hsa04145__Phagosome	7	COMP,THBS2,DYNC1I1,C3,TUBB2B,MARCO,THBS4	0.00223845	0.0291849
GO_BP	GO:0030282	bone mineralization	3	WNT11,ASPN,MMP13	0.00233528	0.0168659
GO_MF	GO:0001948	glycoprotein binding	4	RGMA,FBXO17,F7,FBXO2	0.00245616	0.0249394
KEGG_new	hsa04270__Vascular_smooth_muscle_contraction	hsa04270__Vascular_smooth_muscle_contraction	6	KCNMB4,ADCY5,AGTR1,ACTG2,MYH11,CALML3	0.00245664	0.0291849
GO_BP	GO:0009653	anatomical structure morphogenesis	6	FGF18,FOXQ1,CST6,CES1P1,SIX2,EREG	0.00245664	0.0174994
Reactome	REACTOME_GABA_B_RECEPTOR_ACTIVATION	REACTOME_GABA_B_RECEPTOR_ACTIVATION	3	ADCY5,GNG4,KCNJ12	0.00258651	0.0231829
Reactome	REACTOME_SYNTHESIS_SECRETION_AND_INACTIVATION_OF_GLP1	REACTOME_SYNTHESIS_SECRETION_AND_INACTIVATION_OF_GLP1	2	GRP,PCSK1	0.00260217	0.0231829
Biocarta	BIOCARTA_CARDIACEGF_PATHWAY	BIOCARTA_CARDIACEGF_PATHWAY	2	ADAM12,AGTR1	0.00260217	0.021382
GO_BP	GO:0030111	regulation of Wnt signaling pathway	2	VANGL2,DACT2	0.00260217	0.0180417
GO_BP	GO:0031032	actomyosin structure organization	2	ACTC1,CNN1	0.00260217	0.0180417
KEGG_new	hsa04390__Hippo_signaling_pathway	hsa04390__Hippo_signaling_pathway	7	NKD1,WNT6,WNT11,CTNNA2,FZD10,BMP7,PPP2R2C	0.00275436	0.0291849
KEGG_new	hsa04610__Complement_and_coagulation_cascades	hsa04610__Complement_and_coagulation_cascades	4	F10,F7,C3,SERPIND1	0.00283742	0.0291849
GO_BP	GO:0007517	muscle organ development	5	LAMA5,AEBP1,ITGA11,SGCA,SPEG	0.00289868	0.019802
GO_BP	GO:0007275	multicellular organismal development	14	OLFML3,VENTX,SSC5D,MMP11,NFE2,BICC1,ST6GAL2,SFRP4,TSHZ2,DKK2,IGF2,HUNK,EYA2,WIF1	0.00293221	0.019802
Reactome	REACTOME_NCAM_SIGNALING_FOR_NEURITE_OUT_GROWTH	REACTOME_NCAM_SIGNALING_FOR_NEURITE_OUT_GROWTH	4	COL1A2,COL9A3,COL1A1,COL2A1	0.00304329	0.0259341
GO_MF	GO:0017022	myosin binding	2	ACTC1,FXYD1	0.00305456	0.025933
GO_MF	GO:0051018	protein kinase A binding	2	DACT3,DACT2	0.00305456	0.025933
GO_BP	GO:0001502	cartilage condensation	2	COL11A1,COL2A1	0.00305456	0.020106
GO_BP	GO:0071577	zinc II ion transmembrane transport	2	SLC30A2,SLC39A2	0.00305456	0.020106
Biocarta	BIOCARTA_AMI_PATHWAY	BIOCARTA_AMI_PATHWAY	2	F10,F7	0.00305457	0.021382
GO_MF	GO:0015459	potassium channel regulator activity	3	KCNIP3,DRD2,KCNMB4	0.00314339	0.025933
GO_BP	GO:0007399	nervous system development	10	FGF19,LSAMP,L1CAM,NDP,DLX5,CHRDL1,MSI1,SPOCK1,MYT1,CPLX2	0.00345497	0.0224573
GO_CC	GO:0000159	protein phosphatase type 2A complex	2	NKD1,PPP2R2C	0.00355235	0.030787
Reactome	REACTOME_FGFR_LIGAND_BINDING_AND_ACTIVATION	REACTOME_FGFR_LIGAND_BINDING_AND_ACTIVATION	2	FGF18,FGF19	0.00355235	0.0290108
GO_BP	GO:0002052	positive regulation of neuroblast proliferation	2	SMO,DRD2	0.00355235	0.0225271
GO_BP	GO:0090190	positive regulation of branching involved in ureteric bud morphogenesis	2	SMO,GREM1	0.00355235	0.0225271
KEGG_new	hsa04611__Platelet_activation	hsa04611__Platelet_activation	6	COL1A2,COL1A1,COL27A1,COL11A1,COL2A1,ADCY5	0.00405159	0.0375148
Reactome	REACTOME_INCRETIN_SYNTHESIS_SECRETION_AND_INACTIVATION	REACTOME_INCRETIN_SYNTHESIS_SECRETION_AND_INACTIVATION	2	GRP,PCSK1	0.00409686	0.0316935
GO_BP	GO:0010719	negative regulation of epithelial to mesenchymal transition	2	DACT3,SFRP2	0.00409686	0.0250631
GO_BP	GO:0019229	regulation of vasoconstriction	2	KCNMB4,AGTR1	0.00409686	0.0250631
GO_BP	GO:0090023	positive regulation of neutrophil chemotaxis	2	CCL21,THBS4	0.00409686	0.0250631
GO_CC	GO:0005615	extracellular space	4	TCN1,TFF1,SEMG1,PIGR	0.00420388	0.0199684
GO_BP	GO:0005975	carbohydrate metabolic process	2	TFF1,CHST5	0.00422678	0.00655879
KEGG_new	hsa05205__Proteoglycans_in_cancer	hsa05205__Proteoglycans_in_cancer	8	FN1,SMO,WNT6,WNT11,MMP2,IGF2,FZD10,HOXD10	0.00422695	0.0375148
GO_CC	GO:0097481	neuronal postsynaptic density	4	PALM,CLSTN2,CTNNA2,NGFR	0.00423712	0.0350525
Reactome	REACTOME_AXON_GUIDANCE	REACTOME_AXON_GUIDANCE	9	L1CAM,COL1A2,RGMA,COL9A3,COL1A1,PLXNB3,COL2A1,MYH11,SLIT2	0.0044208	0.0316935
Reactome	REACTOME_G_ALPHA_Z_SIGNALLING_EVENTS	REACTOME_G_ALPHA_Z_SIGNALLING_EVENTS	3	RGS4,ADCY5,GNG4	0.00449169	0.0316935
GO_BP	GO:0090263	positive regulation of canonical Wnt signaling pathway	6	COL1A1,SFRP4,DLX5,DKK2,LGR6,SFRP2	0.00459873	0.0277098
KEGG_new	hsa04916__Melanogenesis	hsa04916__Melanogenesis	5	WNT6,WNT11,FZD10,ADCY5,CALML3	0.00464393	0.0375148
KEGG_new	hsa04614__Renin_angiotensin_system	hsa04614__Renin_angiotensin_system	2	MME,AGTR1	0.00468935	0.0375148
GO_MF	GO:0030295	protein kinase activator activity	2	WNT11,MT3	0.00468935	0.0364114
Reactome	REACTOME_SIGNALING_BY_BMP	REACTOME_SIGNALING_BY_BMP	2	GREM2,CHRDL1	0.00468935	0.0316935
Reactome	REACTOME_METAL_ION_SLC_TRANSPORTERS	REACTOME_METAL_ION_SLC_TRANSPORTERS	2	SLC30A2,SLC39A2	0.00468935	0.0316935
GO_BP	GO:0009880	embryonic pattern specification	2	RIPPLY3,BMP7	0.00468935	0.0277098
GO_BP	GO:0090103	cochlea morphogenesis	2	PTK7,VANGL2	0.00468935	0.0277098
GO_BP	GO:0010862	positive regulation of pathway-restricted SMAD protein phosphorylation	3	INHBB,GDF10,BMP7	0.00488101	0.0285183
GO_BP	GO:0007088	regulation of mitotic nuclear division	2	OBSL1,CCDC8	0.00533098	0.0308012
KEGG_new	hsa05144__Malaria	hsa05144__Malaria	3	COMP,THBS2,THBS4	0.00572626	0.0433991
GO_BP	GO:0001755	neural crest cell migration	3	SMO,LAMA5,FGF19	0.00572626	0.0327215
GO_MF	GO:0030507	spectrin binding	2	DYNC1I1,PTPRN	0.00602282	0.0418427
GO_MF	GO:0043027	cysteine-type endopeptidase inhibitor activity involved in apoptotic process	2	MT3,DPEP1	0.00602282	0.0418427
Reactome	REACTOME_INHIBITION_OF_INSULIN_SECRETION_BY_ADRENALINE_NORADRENALINE	REACTOME_INHIBITION_OF_INSULIN_SECRETION_BY_ADRENALINE_NORADRENALINE	2	ADCY5,GNG4	0.00602282	0.0380797
Reactome	REACTOME_INHIBITION_OF_VOLTAGE_GATED_CA2_CHANNELS_VIA_GBETA_GAMMA_SUBUNITS	REACTOME_INHIBITION_OF_VOLTAGE_GATED_CA2_CHANNELS_VIA_GBETA_GAMMA_SUBUNITS	2	GNG4,KCNJ12	0.00602282	0.0380797
GO_BP	GO:0030534	adult behavior	2	NRXN3,NRXN2	0.00602282	0.033676
GO_BP	GO:0072661	protein targeting to plasma membrane	2	NKD2,PALM	0.00602282	0.033676
GO_CC	GO:0005791	rough endoplasmic reticulum	3	CEL,NGFR,MT3	0.00618326	0.0489284
GO_BP	GO:0071230	cellular response to amino acid stimulus	3	COL1A2,MMP2,COL1A1	0.00618326	0.0342052
GO_CC	GO:0016328	lateral plasma membrane	3	NKD2,DRD2,VANGL2	0.00666385	0.0501924
Reactome	REACTOME_GABA_RECEPTOR_ACTIVATION	REACTOME_GABA_RECEPTOR_ACTIVATION	3	ADCY5,GNG4,KCNJ12	0.00666385	0.0408161
GO_BP	GO:0007194	negative regulation of adenylate cyclase activity	2	PALM,DRD2	0.00676584	0.0366483
Reactome	REACTOME_METABOLISM_OF_PROTEINS	REACTOME_METABOLISM_OF_PROTEINS	2	MUC2,GALNT8	0.00684272	0.0123169
GO_CC	GO:0005886	plasma membrane	70	EVA1A,NKD1,STRA6,SMO,RASL10B,LSAMP,F10,CCDC8,WNT6,MRGPRF,PRKD1,PALM,PTGER3,L1CAM,CORIN,DRD2,MMP2,RGMA,ITGA11,ISLR2,BNC2,KCNMB4,VANGL2,CYP2W1,PLXNA4,RGS4,MAGEE1,EPHB1,CSMD2,PCDH19,CDH26,VIPR2,FXYD1,PLXNB3,IGF2,F7,NTM,GRPR,SLC38A3,MME,NGFR,C3,ADCY5,ADAM12,AGTR1,FREM2,GNG4,TAS1R3,PPAPDC1A,PTPRN,LGR6,GAS1,LY6G6D,OXGR1,HCAR1,FRAS1,SLIT2,KCNJ12,PLIN4,SIX2,MT3,SLC22A11,DPEP1,SLC15A1,GPR143,MARCO,KRT5,SL…	0.00700332	0.0501924
GO_CC	GO:0005882	intermediate filament	4	KRT17,KRT23,KRT5,KRT40	0.00717034	0.0501924
GO_CC	GO:0032281	AMPA glutamate receptor complex	2	SHISA9,SHISA6	0.00756094	0.0509664
Reactome	REACTOME_SHC_MEDIATED_CASCADE	REACTOME_SHC_MEDIATED_CASCADE	2	FGF18,FGF19	0.00756094	0.0428134
GO_BP	GO:0007416	synapse assembly	3	NRXN3,DRD2,NRXN2	0.00769784	0.0412668
Reactome	REACTOME_PHOSPHOLIPASE_C_MEDIATED_CASCADE	REACTOME_PHOSPHOLIPASE_C_MEDIATED_CASCADE	3	FGF18,FGF19,ADCY5	0.0082522	0.0428134
Reactome	REACTOME_G_ALPHA_I_SIGNALLING_EVENTS	REACTOME_G_ALPHA_I_SIGNALLING_EVENTS	7	PTGER3,DRD2,RGS4,C3,ADCY5,GNG4,CCL21	0.00831797	0.0428134
GO_BP	GO:0071456	cellular response to hypoxia	5	PTGIS,HIF3A,STC2,BMP7,MT3	0.00838658	0.0428321
KEGG_new	hsa05410__Hypertrophic_cardiomyopathy_HCM	hsa05410__Hypertrophic_cardiomyopathy_HCM	4	ITGA11,ACTC1,SGCA,PRKAA2	0.00840169	0.0576613
GO_BP	GO:0007229	integrin-mediated signaling pathway	4	LAMA5,PRKD1,FBLN1,ITGA11	0.00840169	0.0428321
GO_BP	GO:0030324	lung development	4	FGF18,STRA6,LAMA5,ADAMTS2	0.00840169	0.0428321
KEGG_new	hsa00760__Nicotinate_and_nicotinamide_metabolism	hsa00760__Nicotinate_and_nicotinamide_metabolism	2	QPRT,ENPP3	0.00840894	0.0576613
GO_MF	GO:0052689	carboxylic ester hydrolase activity	2	CES1,CES1P1	0.00840894	0.0528562
GO_CC	GO:0009986	cell surface	14	WNT6,L1CAM,CORIN,RGMA,NDP,ISLR2,CLSTN2,CYP2W1,SFRP4,TSPEAR,FZD10,NGFR,GREM1,SLIT2	0.00878974	0.0571333
GO_BP	GO:0007165	signal transduction	26	PTK7,ARHGAP23,KCNIP3,SMOC2,NRXN3,FGF18,SALL2,KRT17,PRKD1,NDP,VIPR2,DTNA,HUNK,RASSF10,SMOC1,CRABP2,TENM3,NRXN2,C3,SPOCK1,ADCY5,GREM1,WIF1,GRP,PRKAA2,GPR143	0.00882321	0.0441604
GO_BP	GO:0009611	response to wounding	3	FN1,NGFR,KLK6	0.00883208	0.0441604
KEGG_new	hsa04925__Aldosterone_synthesis_and_secretion	hsa04925__Aldosterone_synthesis_and_secretion	4	PRKD1,ADCY5,AGTR1,CALML3	0.00884273	0.0578797
GO_BP	GO:0007267	cell-cell signaling	8	FGF18,NDP,VIPR2,GREM1,SFRP2,CCL21,EREG,PCSK1	0.00920593	0.0444855
GO_BP	GO:2001235	positive regulation of apoptotic signaling pathway	2	INHBB,NGFR	0.00931056	0.0444855
GO_BP	GO:0019233	sensory perception of pain	3	KCNIP3,MME,NGFR	0.00943794	0.0444855
GO_CC	GO:0042383	sarcolemma	4	FXYD1,DTNA,PGM5,SGCA	0.00977229	0.0593731
Reactome	REACTOME_INTEGRATION_OF_ENERGY_METABOLISM	REACTOME_INTEGRATION_OF_ENERGY_METABOLISM	5	ADCY5,GNG4,GRP,PRKAA2,PCSK1	0.00988067	0.0428134
Reactome	REACTOME_CELL_SURFACE_INTERACTIONS_AT_THE_VASCULAR_WALL	REACTOME_CELL_SURFACE_INTERACTIONS_AT_THE_VASCULAR_WALL	4	FN1,L1CAM,COL1A2,COL1A1	0.0102613	0.0428134
Reactome	REACTOME_SPHINGOLIPID_DE_NOVO_BIOSYNTHESIS	REACTOME_SPHINGOLIPID_DE_NOVO_BIOSYNTHESIS	2	PRKD1,CERS4	0.0102665	0.0428134
Reactome	REACTOME_FORMATION_OF_FIBRIN_CLOT_CLOTTING_CASCADE	REACTOME_FORMATION_OF_FIBRIN_CLOT_CLOTTING_CASCADE	2	F10,F7	0.0102665	0.0428134
GO_BP	GO:0007156	homophilic cell adhesion via plasma membrane adhesion molecules	6	L1CAM,CLSTN2,PCDH19,CDH26,TENM3,FREM2	0.0104683	0.0444855
GO_CC	GO:0044297	cell body	3	RBP1,ACTC1,ACTG2	0.0107293	0.0607164
GO_BP	GO:0001947	heart looping	3	SMO,VANGL2,HAND2	0.0107293	0.0444855
GO_BP	GO:0009952	anterior/posterior pattern specification	4	SMO,VANGL2,HOXD11,HOXD10	0.0107669	0.0444855
Reactome	REACTOME_INWARDLY_RECTIFYING_K_CHANNELS	REACTOME_INWARDLY_RECTIFYING_K_CHANNELS	2	GNG4,KCNJ12	0.0112773	0.0448022
GO_BP	GO:0007154	cell communication	2	FREM2,FRAS1	0.0112773	0.0444855
KEGG_new	hsa05414__Dilated_cardiomyopathy	hsa05414__Dilated_cardiomyopathy	4	ITGA11,ACTC1,SGCA,ADCY5	0.0118286	0.074057
Reactome	REACTOME_TRANSPORT_OF_GLUCOSE_AND_OTHER_SUGARS_BILE_SALTS_AND_ORGANIC_ACIDS_METAL_IONS_AND_AMINE_COMPOUNDS	REACTOME_TRANSPORT_OF_GLUCOSE_AND_OTHER_SUGARS_BILE_SALTS_AND_ORGANIC_ACIDS_METAL_IONS_AND_AMINE_COMPOUNDS	4	SLC22A11,SLC30A2,SLC13A3,SLC39A2	0.0118286	0.0448022
GO_BP	GO:0007266	Rho protein signal transduction	3	COL1A2,VANGL2,AGTR1	0.0121295	0.0444855
GO_CC	GO:0030017	sarcomere	2	MMP2,ACTC1	0.0123435	0.0607164
Reactome	REACTOME_GPVI_MEDIATED_ACTIVATION_CASCADE	REACTOME_GPVI_MEDIATED_ACTIVATION_CASCADE	2	COL1A2,COL1A1	0.0123435	0.0448022
KEGG_new	hsa04024__cAMP_signaling_pathway	hsa04024__cAMP_signaling_pathway	7	PTGER3,DRD2,VIPR2,FXYD1,ADCY5,HCAR1,CALML3	0.0126073	0.0756435
Reactome	REACTOME_REGULATION_OF_INSULIN_SECRETION	REACTOME_REGULATION_OF_INSULIN_SECRETION	4	ADCY5,GNG4,GRP,PCSK1	0.0129592	0.0461819
GO_BP	GO:0007605	sensory perception of sound	5	COL1A1,NDP,TSPEAR,COL11A1,COL2A1	0.0134207	0.0455151
Reactome	REACTOME_GLUCAGON_SIGNALING_IN_METABOLIC_REGULATION	REACTOME_GLUCAGON_SIGNALING_IN_METABOLIC_REGULATION	2	ADCY5,GNG4	0.0134655	0.0463023
Reactome	REACTOME_GLUCAGON_TYPE_LIGAND_RECEPTORS	REACTOME_GLUCAGON_TYPE_LIGAND_RECEPTORS	2	VIPR2,GNG4	0.0134655	0.0463023
GO_BP	GO:0006641	triglyceride metabolic process	2	CEL,TNXB	0.0134655	0.0455151
GO_BP	GO:0030073	insulin secretion	2	PTPRN,FAM3B	0.0134655	0.0455151
GO_BP	GO:0009887	organ morphogenesis	4	ELN,COMP,IGF2,EREG	0.013551	0.0455151
GO_BP	GO:0007338	single fertilization	3	HOXD11,UMODL1,HOXD10	0.0136418	0.0455151
GO_MF	GO:0001540	beta-amyloid binding	2	FBXO2,NGFR	0.0146437	0.0666542
GO_BP	GO:0001890	placenta development	2	DLX3,NDP	0.0146437	0.0455972
KEGG_new	hsa04728__Dopaminergic_synapse	hsa04728__Dopaminergic_synapse	5	DRD2,ADCY5,GNG4,CALML3,PPP2R2C	0.0149513	0.0861194
GO_BP	GO:0016337	single organismal cell-cell adhesion	4	COL8A2,CTNNA2,TNXB,SLIT2	0.015435	0.0474922
GO_BP	GO:0030182	neuron differentiation	4	WNT6,WNT11,FZD10,BRSK2	0.015435	0.0474922
Reactome	REACTOME_NEGATIVE_REGULATION_OF_FGFR_SIGNALING	REACTOME_NEGATIVE_REGULATION_OF_FGFR_SIGNALING	2	FGF18,FGF19	0.0158785	0.0489881
Reactome	REACTOME_FRS2_MEDIATED_CASCADE	REACTOME_FRS2_MEDIATED_CASCADE	2	FGF18,FGF19	0.0158785	0.0489881
GO_BP	GO:0007631	feeding behavior	2	STRA6,DRD2	0.0158785	0.0482856
GO_BP	GO:0071526	semaphorin-plexin signaling pathway	2	PLXNA4,PLXNB3	0.0158785	0.0482856
GO_BP	GO:0030335	positive regulation of cell migration	6	F10,WNT11,COL1A1,LRRC15,F7,LGR6	0.0162934	0.0490575
KEGG_new	hsa04015__Rap1_signaling_pathway	hsa04015__Rap1_signaling_pathway	7	FGF18,FGF19,PRKD1,DRD2,NGFR,ADCY5,CALML3	0.0165373	0.0915912
GO_BP	GO:0001837	epithelial to mesenchymal transition	2	WNT11,BMP7	0.0171701	0.0490575
GO_BP	GO:0030049	muscle filament sliding	2	ACTC1,TNNC2	0.0171701	0.0490575
KEGG_new	hsa04924__Renin_secretion	hsa04924__Renin_secretion	3	ADCY5,AGTR1,CALML3	0.0179299	0.0956262
GO_CC	GO:0030175	filopodium	3	ACTC1,ACTG2,LY6G6D	0.0179299	0.0776503
GO_CC	GO:0030666	endocytic vesicle membrane	3	SMO,WNT6,MARCO	0.0179299	0.0776503
GO_BP	GO:0016485	protein processing	3	AEBP1,ADAMTS2,KLK6	0.0179299	0.0509484
GO_BP	GO:0022008	neurogenesis	2	EPHB1,SPOCK1	0.0185188	0.0517652
Reactome	REACTOME_SPHINGOLIPID_METABOLISM	REACTOME_SPHINGOLIPID_METABOLISM	3	PRKD1,ARSI,CERS4	0.018877	0.051289
Reactome	REACTOME_PI3K_CASCADE	REACTOME_PI3K_CASCADE	3	FGF18,FGF19,PRKAA2	0.018877	0.051289
GO_CC	GO:0043197	dendritic spine	4	PALM,DRD2,FBXO2,MT3	0.0189496	0.0776503
GO_MF	GO:0000981	RNA polymerase II transcription factor activity, sequence-specific DNA binding	5	ZSCAN18,PLAG1,FOXQ1,ELF5,HIF3A	0.0189854	0.073708
GO_BP	GO:0006112	energy reserve metabolic process	4	ADCY5,GNG4,PRKAA2,MT3	0.0197106	0.0517652
GO_BP	GO:0071347	cellular response to interleukin-1	3	ADAMTS12,PTGIS,CCL21	0.0198545	0.0518038
GO_BP	GO:0071377	cellular response to glucagon stimulus	2	ADCY5,GNG4	0.0199245	0.0518038
Reactome	REACTOME_NETRIN1_SIGNALING	REACTOME_NETRIN1_SIGNALING	2	RGMA,SLIT2	0.0199245	0.0513844
GO_BP	GO:0001938	positive regulation of endothelial cell proliferation	3	PRKD1,PLXNB3,THBS4	0.0208627	0.0532208
GO_BP	GO:0001657	ureteric bud development	2	SLIT2,BMP7	0.0213876	0.0532208
GO_BP	GO:0030148	sphingolipid biosynthetic process	2	PRKD1,CERS4	0.0213876	0.0532208
GO_BP	GO:0002062	chondrocyte differentiation	2	COL2A1,SIX2	0.0229079	0.054146
GO_CC	GO:0005901	caveola	3	SMO,FXYD1,PTGIS	0.022972	0.0836181
KEGG_new	hsa04550__Signaling_pathways_regulating_pluripotency_of_stem_cells	hsa04550__Signaling_pathways_regulating_pluripotency_of_stem_cells	5	INHBB,WNT6,WNT11,DLX5,FZD10	0.0237061	0.121917
GO_CC	GO:0005576	extracellular region	3	TCN1,REG4,SEMG1	0.023864	0.0647738
GO_BP	GO:0003007	heart morphogenesis	2	COL2A1,HAND2	0.0244856	0.0573536
GO_BP	GO:0003151	outflow tract morphogenesis	2	WNT11,SFRP2	0.0244856	0.0573536
GO_CC	GO:0072562	blood microparticle	4	FN1,ACTC1,C3,ACTG2	0.0256003	0.0896009
GO_BP	GO:0007601	visual perception	6	HMCN1,COL1A1,NDP,COL11A1,COL2A1,GPR143	0.0260725	0.0593129
Biocarta	BIOCARTA_CHREBP2_PATHWAY	BIOCARTA_CHREBP2_PATHWAY	2	PPP2R2C,PRKAA2	0.0261205	0.0468477
Reactome	REACTOME_REGULATION_OF_INSULIN_SECRETION_BY_GLUCAGON_LIKE_PEPTIDE1	REACTOME_REGULATION_OF_INSULIN_SECRETION_BY_GLUCAGON_LIKE_PEPTIDE1	2	ADCY5,GNG4	0.0261205	0.0602308
Reactome	REACTOME_REGULATION_OF_WATER_BALANCE_BY_RENAL_AQUAPORINS	REACTOME_REGULATION_OF_WATER_BALANCE_BY_RENAL_AQUAPORINS	2	ADCY5,GNG4	0.0261205	0.0602308
GO_BP	GO:0008277	regulation of G-protein coupled receptor protein signaling pathway	2	RGS4,GNG4	0.0261205	0.0593129
GO_MF	GO:0030674	protein binding, bridging	3	COL1A2,COL8A2,COL11A1	0.0263712	0.0809534
GO_BP	GO:0030855	epithelial cell differentiation	3	CES1,DLX5,BMP7	0.0263712	0.0596218
GO_BP	GO:0007596	blood coagulation	12	FN1,F10,L1CAM,COL1A2,NFE2,COL1A1,KCNMB4,IGF2,F7,SERPINA10,C3,SERPIND1	0.026776	0.0602749
GO_MF	GO:0046872	metal ion binding	4	ZIC2,GALNT8,SEMG1,ZIC5	0.0272293	0.0670911
KEGG_new	hsa04261__Adrenergic_signaling_in_cardiomyocytes	hsa04261__Adrenergic_signaling_in_cardiomyocytes	5	ACTC1,ADCY5,AGTR1,CALML3,PPP2R2C	0.0275224	0.132124
KEGG_new	hsa05412__Arrhythmogenic_right_ventricular_cardiomyopathy_ARVC	hsa05412__Arrhythmogenic_right_ventricular_cardiomyopathy_ARVC	3	ITGA11,CTNNA2,SGCA	0.0275676	0.132124
GO_CC	GO:0019005	SCF ubiquitin ligase complex	2	FBXO17,FBXO2	0.0278125	0.0924406
GO_CC	GO:0043679	axon terminus	2	DRD2,PTPRN	0.0278125	0.0924406
GO_BP	GO:0006986	response to unfolded protein	2	HSPB7,THBS4	0.0278125	0.0621449
GO_BP	GO:0000226	microtubule cytoskeleton organization	3	OBSL1,CCDC8,MAP7D2	0.028796	0.0626524
GO_CC	GO:0060170	ciliary membrane	2	SMO,DRD2	0.0295616	0.0943897
GO_BP	GO:0008015	blood circulation	2	ELN,NFE2	0.0295616	0.0640501
GO_BP	GO:0007186	G-protein coupled receptor signaling pathway	15	SMO,MRGPRF,PTGER3,VIPR2,GRPR,FZD10,C3,AGTR1,GNG4,TAS1R3,LGR6,OXGR1,HCAR1,CCL21,GPR143	0.0300692	0.0648796
GO_CC	GO:0070062	extracellular exosome	52	ARHGAP23,FN1,SMO,LAMA5,KRT17,WNT6,MRGPRF,COMP,COL8A1,FBLN1,AEBP1,COL1A2,RGMA,MFAP4,HMCN1,CRISPLD1,ACTC1,CEL,CST6,EPHB1,LRRC15,DPT,IGF2,FBLN2,QPRT,FBXO2,MME,TNXB,CRABP2,PRELP,SERPINA10,MUM1L1,C3,FREM2,OGN,GNG4,ACTG2,MYH11,FAM3B,OMD,CALML3,SLIT2,SERPIND1,SLC22A11,DPEP1,CILP,THBS4,KRT5,KRT6B,SLC13A3,PCSK1N,ENPP3	0.0310028	0.094501
GO_CC	GO:0014704	intercalated disc	2	OBSL1,PGM5	0.0313675	0.094501
GO_BP	GO:0007417	central nervous system development	4	NGFR,COL2A1,KLK6,PCP4	0.0314605	0.0656182
GO_CC	GO:0005913	cell-cell adherens junction	2	PGM5,CTNNA2	0.03323	0.0966263
GO_BP	GO:0010976	positive regulation of neuron projection development	3	PTK7,PRKD1,TENM3	0.0340311	0.0702229
GO_BP	GO:0006814	sodium ion transport	3	SLC38A3,SLC38A11,SLC13A3	0.0354207	0.0716684
GO_MF	GO:0003676	nucleic acid binding	2	IGF2BP3,ZIC2	0.036126	0.0670911
GO_BP	GO:0006665	sphingolipid metabolic process	3	PRKD1,ARSI,CERS4	0.0368428	0.0742567
GO_CC	GO:0031093	platelet alpha granule lumen	2	FN1,IGF2	0.0371238	0.100201
Reactome	REACTOME_AQUAPORIN_MEDIATED_TRANSPORT	REACTOME_AQUAPORIN_MEDIATED_TRANSPORT	2	ADCY5,GNG4	0.0371238	0.0786838
GO_CC	GO:0043202	lysosomal lumen	3	PRELP,OGN,OMD	0.0382973	0.100201
GO_CC	GO:0045095	keratin filament	3	KRT83,KRT5,KRT6B	0.0382973	0.100201
Reactome	REACTOME_INSULIN_RECEPTOR_SIGNALLING_CASCADE	REACTOME_INSULIN_RECEPTOR_SIGNALLING_CASCADE	3	FGF18,FGF19,PRKAA2	0.0382973	0.0786838
Reactome	REACTOME_AMINO_ACID_AND_OLIGOPEPTIDE_SLC_TRANSPORTERS	REACTOME_AMINO_ACID_AND_OLIGOPEPTIDE_SLC_TRANSPORTERS	2	SLC38A3,SLC15A1	0.0391545	0.0791162
GO_BP	GO:0007519	skeletal muscle tissue development	2	ELN,HOXD10	0.0391545	0.0777112
GO_CC	GO:0043204	perikaryon	3	DRD2,NGFR,PTPRN	0.0397844	0.101983
GO_CC	GO:0005794	Golgi apparatus	2	CHST5,ST6GALNAC1	0.0402047	0.0848765
KEGG_new	hsa05030__Cocaine_addiction	hsa05030__Cocaine_addiction	2	DRD2,ADCY5	0.0412405	0.174934
Reactome	REACTOME_CYTOCHROME_P450_ARRANGED_BY_SUBSTRATE_TYPE	REACTOME_CYTOCHROME_P450_ARRANGED_BY_SUBSTRATE_TYPE	2	CYP2W1,PTGIS	0.0412405	0.082481
GO_BP	GO:0006631	fatty acid metabolic process	2	TNXB,C3	0.0412405	0.080906
GO_BP	GO:0007157	heterophilic cell-cell adhesion via plasma membrane cell adhesion molecules	2	SCARF2,L1CAM	0.0412405	0.080906
KEGG_new	hsa04727__GABAergic_synapse	hsa04727__GABAergic_synapse	3	SLC38A3,ADCY5,GNG4	0.041304	0.174934
GO_MF	GO:0003730	mRNA 3-UTR binding	206	PTK7,ARHGAP23,NKD1,ADAMTSL2,KCNIP3,PLEKHA4,ETNK2,PALD1,SMOC2,INHBB,NRXN3,CDKN1C,FGF18,STRA6,KIF26B,VENTX,NKD2,FN1,GDPD5,SMO,RBP1,RASL10B,SALL2,LAMA5,FGF19,LSAMP,DACT3,OBSL1,F10,KRT17,WNT6,SCARA3,SORCS2,HECW1,SCARF2,CES1,ELN,MRGPRF,PRKD1,SSC5D,PALM,PTGER3,MMP11,COMP,L1CAM,CORIN,WNT11,COL8A1,FBLN1,DRD2,THBS2,AEBP1,CSDC2,COL1A2,KRT83,MMP2,NFE2,RGMA,MFAP4,HMCN1,COL8A2,COL1A1,ITGA11,ADAMTS16,NDP,NXPH3…	0.0422747	0.0930042
GO_CC	GO:0030141	secretory granule	3	COL1A1,PTPRN,PCSK1N	0.0428561	0.102629
GO_BP	GO:0007200	phospholipase C-activating G-protein coupled receptor signaling pathway	2	PTGER3,AGTR1	0.0433815	0.0829353
KEGG_new	hsa04970__Salivary_secretion	hsa04970__Salivary_secretion	3	ADCY5,CALML3,CST1	0.0444408	0.182842
Reactome	REACTOME_SIGNALING_BY_GPCR	REACTOME_SIGNALING_BY_GPCR	16	SMO,WNT6,PTGER3,WNT11,DRD2,RGS4,VIPR2,GRPR,FZD10,C3,ADCY5,AGTR1,GNG4,TAS1R3,GRP,CCL21	0.0449228	0.0871769
GO_BP	GO:0001934	positive regulation of protein phosphorylation	4	FGF19,IGF2,C3,MT3	0.0455321	0.0858785
GO_CC	GO:0008021	synaptic vesicle	3	MME,PTPRN,MT3	0.0460579	0.108864
KEGG_new	hsa04540__Gap_junction	hsa04540__Gap_junction	3	DRD2,ADCY5,TUBB2B	0.0477075	0.183791
GO_CC	GO:0001725	stress fiber	2	VANGL2,PGM5	0.0478268	0.110183
GO_CC	GO:0005903	brush border	2	MME,SLC15A1	0.0478268	0.110183
Reactome	REACTOME_PI_3K_CASCADE	REACTOME_PI_3K_CASCADE	2	FGF18,FGF19	0.0478268	0.0901351
KEGG_new	hsa04912__GnRH_signaling_pathway	hsa04912__GnRH_signaling_pathway	3	MMP2,ADCY5,CALML3	0.0493895	0.183791
KEGG_new	hsa04360__Axon_guidance	hsa04360__Axon_guidance	4	L1CAM,EPHB1,PLXNB3,SLIT2	0.0495512	0.183791
GO_CC	GO:0016023	cytoplasmic membrane-bounded vesicle	4	NKD2,PALM,SLC30A2,SLC39A2	0.0495512	0.11048
