## Supplemental Table 6 for "Metalloprotease-driven remodeling of PTK7 and the cell surfaceome promotes metastatic fitness of circulating colorectal tumor cells"

### Sheet: Table S6 
Table S6. Clinicopathological characteristics Clinical data of the CTC-colon cohort
		CRC	mCRC
n		38	48
Age	Mean (SD)	65.35 (12.46)	64.36 (11.82)
Gender
	Female (%)	21 (55)	23 (48.0)
	Male(%)	17 (45)	25 (52.0)
pT, n =		38
	1 - 2 (%)	10 (26.0)	-
	3 (%)	17 (45.0)	-
	4 (%)	11 (29.0)	-
pN, n =		38
	0 (%)	22 (58)	-
	1 (%)	10 (26.5)	-
	2 (%)	6 (15.5)	-
Stage, n =		38
	I (%)	10 (26.5)
	II (%)	10 (26.5)
	III (%)	18 (47)
