## Supplemental Table 10 for "Metalloprotease-driven remodeling of PTK7 and the cell surfaceome promotes metastatic fitness of circulating colorectal tumor cells"

### Sheet: Table S10
Table S10. Antibodies and labelling reagents
Protein	Species	Dilution	Fluorophore	Application	Manufacturer	Catalogue number
CD326 (EPCAM)	mouse		Percp-eFluor710	FACS	eBiosciences	46-9326-41
CD44v6	mouse		APC	FACS	R&D system	FAB3660A
CD44V6			none	WB, IF	Invitrogen	33-6700
CTRF/CCN2	Goat	1/100	none	IF	NovusBio	NBP2-69990
cytokeratin C-11	mouse		-	IF	Abcam	ab7753
EPCAM	mouse		-	IF	Invitrogen	MA5-12153
EPCAM			BV785	FACS	BioLegend	324238
H2Kd (mouse)	rat		PE	FACS	Biolegend	125506
LGR5	rabbit		-	IF	Abgent	AP2745D
PTK7	goat	1/200	-	IHC	R&D system	#AF4499
PTK7		1/2000		WB	home made	31G9
PTK7		1/50	APC	FACS	Miltenyi Biotec	130-091-366
PTK7		1/50	PE	FACS	Miltenyi Biotec	130-122-923
PTK7		1/50	PE-vio770	FACS	Miltenyi Biotec	130-112-679
PTK7 extra			none	WB, IF	homemade	mettre ref publi
PTK7 intra			none	WB, IF	ProteinTech	17799-1-AP
Vimentin	Chicken		-	IF	R&D system	NB300-223
YAP1	Rabbit monoclonal (D8H1X)	1/50	none	IF	Cell Signaling technology	14074
LIVE/DEAD aqua	405 nm			FACS	Invitrogen	L34957
DAPI				IF
anti chicken	donkey		A680	IF	Jackson ImmunoReasearch
anti goat			biotinylated	IHC	Dako
anti mouse	donkey		DL649	IF	Jackson ImmunoReasearch
anti rabbit	donkey		DL549	IF	Jackson ImmunoReasearch
anti rat	donkey		DL594	IF	Jackson ImmunoReasearch
anti rat	donkey		Alexa Fluor 488	IF	Jackson ImmunoReasearch
α mouse			Cy3	IF	Jackson Immunoresearch	715-166-151
α rabbit			Cy2	IF	Jackson Immunoresearch	711-546-152
α rat			Cy5	IF	Jackson Immunoresearch	712-606-153
