## Supplemental Table 11 for "Metalloprotease-driven remodeling of PTK7 and the cell surfaceome promotes metastatic fitness of circulating colorectal tumor cells"

### Sheet: Table S11
Supplementary Table 11 : Descrition of the 8 public data sets used to construct the “CTC database”.
Reference	Source of data	Technological platform	N° of probe sets/genes	N° of samples	Normal PBMC (N)	CTC (N)	CTC cluster (N)	Primary (N)	Metastasis (N)
Aceto et al., Mol Cancer Res 2018	GEO database, GSE86978	AB 5500xl Genetic Analyzer	20K	77		55	22
Szczerba et al., Nature 2019	GEO database, GSE109761	Illumina NextSeq 500	26K	146	62	65	19
Gkountela et al., Cell 2019	GEO database, GSE111065	Illumina NextSeq 500	26K	69		48	21
Lang et al., Ann Surg Oncol 2018	GEO database, GSE111842	Illumina HiSeq 2500	35K	33	6	15		12
Ring et al., Ann Surg Oncol 2022	GEO database, GSE113890	Illumina HiSeq 2500	35K	75	27	22			26
Ebright et al., Science 2020	GEO database, GSE144494, GSE144495	AB 5500xl Genetic Analyzer, Illumina HiSeq 2000	20K, 22K	75		66	9
Ding et al., Nat Biotechnol 2020	R package unCTC	Illumina NextSeq 500	20K	335, 305	640
Poonia et al., Genome Res 2023	GEO database, GSE210651, GSE186288	Illumina NextSeq 500, Illumina MiSeq	22K	173	92	81
Total				1288	827	352	71	12	26
Datasets used for functional enrichment
